# BtToxin_Digger: a comprehensive and high-throughput pipeline for mining toxin protein genes from *Bacillus thuringiensis*

**DOI:** 10.1101/2020.05.26.114520

**Authors:** Hualin Liu, Jinshui Zheng, Dexin Bo, Yun Yu, Weixing Ye, Donghai Peng, Ming Sun

## Abstract

*Bacillus thuringiensis* (Bt) which is a spore-forming gram-positive bacterium, has been used as the most successful microbial pesticide for decades. Its toxin genes (*cry*) have been successfully used for the development of GM crops against pests. We have previously developed a web-based insecticidal gene mining tool BtToxin_scanner, which has been proved to be the most important method for mining *cry* genes from Bt genome sequences. To facilitate efficiently mining major toxin genes and novel virulence factors from large-scale Bt genomic data, we re-design this tool with a new workflow. Here we present BtToxin_Digger, a comprehensive, high-throughput, and easy-to-use Bt toxin mining tool. It runs fast and can get rich, accurate, and useful results for downstream analysis and experiment designs. Moreover, it can also be used to mine other targeting genes from large-scale genome and metagenome data with the addition of other query sequences.

**Availability and Implementation:** The BtToxin_Digger codes and instructions are freely available at https://github.com/BMBGenomics/BtToxin_Digger. A web server of BtToxin_Digger can be found at http://bcam.hzau.edu.cn/BtToxin_Digger.
