## Supplementary material for "BtToxin_Digger: a comprehensive and high-throughput pipeline for mining toxin protein genes from *Bacillus thuringiensis*": Example Results: All_Toxins.txt

Strain	Protein_id	Protein_len	Strand	Gene location on scaffold	SVM	BLAST	HMM	Hit_id	Hit_length	Aln_length	Query start-end	Hit stard-end	Identity	Evalue of blast	Hmm hit	Hmm hit length	Evalue of Hmm	Nomenclature	Endotoxin_N	Endotoxin_M	Endotoxin_C	Endotoxin_mid	Toxin_10	ETX_MTX2	Gene sequence	Protein sequence	Scaffold sequence
AAS1	00006	1241	NA	NA	YES	NO	NO	NA	NA	NA	NA	NA	NA	NA	NA	NA	NA	Rank1	NO	NO	NO	NO	NO	NO	NA	MNLQTGSVTLHVTSDTVPFSPEVMVNNTNYRLQSGQNVTIDHLPAGYLSLKANPVTVGDKMYLTKFSPAVVDITPGKVAQIYITFDVLASPEDIDLDGIPNTLEINGYVWNPVTLAFEAYDPNNPVHQGLEVYRTNPLSKSTSGDPYSDSRKASKRDLSYLRPPYDHPWVAASPLIKARTLEYAVTPIAEISDAQGNSIATSFSQSVTTSDSQTHGADFSVSQEIGWSLVRPDINTSITSGYSGSRTWGTESTNETGSEEGISWETAVTVNTAEAADVTFTVVLRNEGSLYASNIHSTFNILLAGKVIATVSGISIAALGPGEQSAPFIVGDGTTLSLDDLKALQLGAPLTIEMTQVESDIREQNPFTGNWEVIGEWPDLFYDIDPKTVTFFYTEKDGT…	NA
AAS1	02005	1241	NA	NA	YES	NO	NO	NA	NA	NA	NA	NA	NA	NA	NA	NA	NA	Rank1	NO	NO	NO	NO	NO	NO	NA	MNLQTGSVTLHVTSDTVPFSPEVMVNNTNYRLQSGQNVTIDHLPAGYLSLKANPVTVGDKMYLTKFSPAVVDITPGKVAQIYITFDVLASPEDIDLDGIPNTLEINGYVWNPVTLAFEAYDPNNPVHQGLEVYRTNPLSKSTSGDPYSDSRKASKRDLSYLRPPYDHPWVAASPLIKARTLEYAVTPIAEISDAQGNSIATSFSQSVTTSDSQTHGADFSVSQEIGWSLVRPDINTSITSGYSGSRTWGTESTNETGSEEGISWETAVTVNTAEAADVTFTVVLRNEGSLYASNIHSTFNILLAGKVIATVSGISIAALGPGEQSAPFIVGDGTTLSLDDLKALQLGAPLTIEMTQVESDIREQNPFTGNWEVIGEWPDLFYDIDPKTVTFFYTEKDGT…	NA
AAS1	02010	1241	NA	NA	YES	NO	NO	NA	NA	NA	NA	NA	NA	NA	NA	NA	NA	Rank1	NO	NO	NO	NO	NO	NO	NA	MNLQTGSVTLHVTSDTVPFSPEVMVNNTNYRLQSGQNVTIDHLPAGYLSLKANPVTVGDKMYLTKFSPAVVDITPGKVAQIYITFDVLASPEDIDLDGIPNTLEINGYVWNPVTLAFEAYDPNNPVHQGLEVYRTNPLSKSTSGDPYSDSRKASKRDLSYLRPPYDHPWVAASPLIKARTLEYAVTPIAEISDAQGNSIATSFSQSVTTSDSQTHGADFSVSQEIGWSLVRPDINTSITSGYSGSRTWGTESTNETGSEEGISWETAVTVNTAEAADVTFTVVLRNEGSLYASNIHSTFNILLAGKVIATVSGISIAALGPGEQSAPFIVGDGTTLSLDDLKALQLGAPLTIEMTQVESDIREQNPFTGNWEVIGEWPDLFYDIDPKTVTFFYTEKDGT…	NA
AAS1	03270	515	NA	NA	NO	ND	YES	NA	NA	NA	NA	NA	NA	NA	cyt.hmm	525	2.4e-25	ND	NA	NA	NA	NA	NA	NA	NA	MKLISKIVMTTLIVLSTFAFNLGGQFDKSFLSTSKAYADVIKALPQNASKIELDYAPVYDYDTDGCYATAAISPDGTTNPGLSLGGSPESVCRDVNRLENSNTYSRAKSNNGWTAIMYASYFEKDQSTSGPGALGHRHDWEHTIVWVKDSQVQYVTYSAHGNWYTNPRSNVRFDGNHPKIVYHKDGGSTHAFRLANSNDEPPENYYDQWLQLPMVGWNGYPSPNIREKLMTTNFGEATLEIKDGRFEKALANAKPPINFDPYAPELEDGGTYQIVSILNNSSVVDLNQADGNVQLWQNGNANNQKWKLVYDSNKSAYQIKNIANQNLVLAWNDLNGSNNVVATSNQNKEEQYWIPTEAGNGYYYVRNKKDQNKVLDVSGYGTANGTNVTVYNFHGGNNQ…	NA
AAS1	03330	1241	NA	NA	YES	NO	NO	NA	NA	NA	NA	NA	NA	NA	NA	NA	NA	Rank1	NO	NO	NO	NO	NO	NO	NA	MNLQTGSVTLHVTSDTVPFSPEVMVNNTNYRLQSGQNVTIDHLPAGYLSLKANPVTVGDKMYLTKFSPAVVDITPGKVAQIYITFDVLASPEDIDLDGIPNTLEINGYVWNPVTLAFEAYDPNNPVHQGLEVYRTNPLSKSTSGDPYSDSRKASKRDLSYLRPPYDHPWVAASPLIKARTLEYAVTPIAEISDAQGNSIATSFSQSVTTSDSQTHGADFSVSQEIGWSLVRPDINTSITSGYSGSRTWGTESTNETGSEEGISWETAVTVNTAEAADVTFTVVLRNEGSLYASNIHSTFNILLAGKVIATVSGISIAALGPGEQSAPFIVGDGTTLSLDDLKALQLGAPLTIEMTQVESDIREQNPFTGNWEVIGEWPDLFYDIDPKTVTFFYTEKDGT…	NA
AAS1	04591	740	NA	NA	NO	ND	YES	NA	NA	NA	NA	NA	NA	NA	vip.hmm	795	1.2e-54	ND	NA	NA	NA	NA	NA	NA	NA	MKRLNISKFLKATPAVVVLSTTLLAGPTSSFAKEDSTKQAVPQGQVVSANTLQKGLLSHYFKDKDFKDLSFITTQTTGKLYSISPGVKPLLESGKFQSAYWEGRIKIDESQIYQFTTSADKFVKLWIDGVQVIDQRKGDSMSKYKQRVYLQKGKVYNIKVEYQNPYYAISDLTLYWTKGNDLSGSKKEVIPENHLFLPELAPNGSNSNSVKRSRVARSIDNPEQQPVKKTDKLEDSDDDRIPDTIETNGYTVVVKGGKPHIFPWIDSIHNNKKELTKYFSSPMKWSTASDPYSDFQKVTGMIDKQVKREARNPLVAAYPIVNVDMEQIVLSKNQTVSLNEGKSNSNTVSRSTSTSTTDSIGASVSAELSASLFNFGISVSTSFSANTSSTVSIDSSTSG…	NA
AAS2	00280	515	NA	NA	NO	ND	YES	NA	NA	NA	NA	NA	NA	NA	cyt.hmm	525	2.4e-25	ND	NA	NA	NA	NA	NA	NA	NA	MKLISKIVMTTLIVLSTFAFNLGGQFDKSFLSTSKAYADVIKALPQNASKIELDYAPVYDYDTDGCYATAAISPDGTTNPGLSLGGSPESVCRDVNRLENSNTYSRAKSNNGWTAIMYASYFEKDQSTSGPGALGHRHDWEHTIVWVKDSQVQYVTYSAHGNWYTNPRSNVRFDGNHPKIVYHKDGGSTHAFRLANSNDEPPENYYDQWLQLPMVGWNGYPSPNIREKLMTTNFGEATLEIKDGRFEKALANAKPPINFDPYAPELEDGGTYQIVSILNNSSVVDLNQADGNVQLWQNGNANNQKWKLVYDSNKSAYQIKNIANQNLVLAWNDLNGSNNVVATSNQNKEEQYWIPTEAGNGYYYVRNKKDQNKVLDVSGYGTANGTNVTVYNFHGGNNQ…	NA
AAS2	03821	740	NA	NA	NO	ND	YES	NA	NA	NA	NA	NA	NA	NA	vip.hmm	795	1.2e-54	ND	NA	NA	NA	NA	NA	NA	NA	MKRLNISKFLKATPAVVVLSTTLLAGPTSSFAKEDSTKQAVPQGQVVSANTLQKGLLSHYFKDKDFKDLSFITTQTTGKLYSISPGVKPLLESGKFQSAYWEGRIKIDESQIYQFTTSADKFVKLWIDGVQVIDQRKGDSMSKYKQRVYLQKGKVYNIKVEYQNPYYAISDLTLYWTKGNDLSGSKKEVIPENHLFLPELAPNGSNSNSVKRSRVARSIDNPEQQPVKKTDKLEDSDDDRIPDTIETNGYTVVVKGGKPHIFPWIDSIHNNKKELTKYFSSPMKWSTASDPYSDFQKVTGMIDKQVKREARNPLVAAYPIVNVDMEQIVLSKNQTVSLNEGKSNSNTVSRSTSTSTTDSIGASVSAELSASLFNFGISVSTSFSANTSSTVSIDSSTSG…	NA
AAS3	01528	515	NA	NA	NO	ND	YES	NA	NA	NA	NA	NA	NA	NA	cyt.hmm	525	2.4e-25	ND	NA	NA	NA	NA	NA	NA	NA	MKLISKIVMTTLIVLSTFAFNLGGQFDKSFLSTSKAYADVIKALPQNASKIELDYAPVYDYDTDGCYATAAISPDGTTNPGLSLGGSPESVCRDVNRLENSNTYSRAKSNNGWTAIMYASYFEKDQSTSGPGALGHRHDWEHTIVWVKDSQVQYVTYSAHGNWYTNPRSNVRFDGNHPKIVYHKDGGSTHAFRLANSNDEPPENYYDQWLQLPMVGWNGYPSPNIREKLMTTNFGEATLEIKDGRFEKALANAKPPINFDPYAPELEDGGTYQIVSILNNSSVVDLNQADGNVQLWQNGNANNQKWKLVYDSNKSAYQIKNIANQNLVLAWNDLNGSNNVVATSNQNKEEQYWIPTEAGNGYYYVRNKKDQNKVLDVSGYGTANGTNVTVYNFHGGNNQ…	NA
AAS3	03219	740	NA	NA	NO	ND	YES	NA	NA	NA	NA	NA	NA	NA	vip.hmm	795	1.2e-54	ND	NA	NA	NA	NA	NA	NA	NA	MKRLNISKFLKATPAVVVLSTTLLAGPTSSFAKEDSTKQAVPQGQVVSANTLQKGLLSHYFKDKDFKDLSFITTQTTGKLYSISPGVKPLLESGKFQSAYWEGRIKIDESQIYQFTTSADKFVKLWIDGVQVIDQRKGDSMSKYKQRVYLQKGKVYNIKVEYQNPYYAISDLTLYWTKGNDLSGSKKEVIPENHLFLPELAPNGSNSNSVKRSRVARSIDNPEQQPVKKTDKLEDSDDDRIPDTIETNGYTVVVKGGKPHIFPWIDSIHNNKKELTKYFSSPMKWSTASDPYSDFQKVTGMIDKQVKREARNPLVAAYPIVNVDMEQIVLSKNQTVSLNEGKSNSNTVSRSTSTSTTDSIGASVSAELSASLFNFGISVSTSFSANTSSTVSIDSSTSG…	NA
AAS3	03683	1241	NA	NA	YES	NO	NO	NA	NA	NA	NA	NA	NA	NA	NA	NA	NA	Rank1	NO	NO	NO	NO	NO	NO	NA	MNLQTGSVTLHVTSDTVPFSPEVMVNNTNYRLQSGQNVTIDHLPAGYLSLKANPVTVGDKMYLTKFSPAVVDITPGKVAQIYITFDVLASPEDIDLDGIPNTLEINGYVWNPVTLAFEAYDPNNPVHQGLEVYRTNPLSKSTSGDPYSDSRKASKRDLSYLRPPYDHPWVAASPLIKARTLEYAVTPIAEISDAQGNSIATSFSQSVTTSDSQTHGADFSVSQEIGWSLVRPDINTSITSGYSGSRTWGTESTNETGSEEGISWETAVTVNTAEAADVTFTVVLRNEGSLYASNIHSTFNILLAGKVIATVSGISIAALGPGEQSAPFIVGDGTTLSLDDLKALQLGAPLTIEMTQVESDIREQNPFTGNWEVIGEWPDLFYDIDPKTVTFFYTEKDGT…	NA
AAS3	03688	1241	NA	NA	YES	NO	NO	NA	NA	NA	NA	NA	NA	NA	NA	NA	NA	Rank1	NO	NO	NO	NO	NO	NO	NA	MNLQTGSVTLHVTSDTVPFSPEVMVNNTNYRLQSGQNVTIDHLPAGYLSLKANPVTVGDKMYLTKFSPAVVDITPGKVAQIYITFDVLASPEDIDLDGIPNTLEINGYVWNPVTLAFEAYDPNNPVHQGLEVYRTNPLSKSTSGDPYSDSRKASKRDLSYLRPPYDHPWVAASPLIKARTLEYAVTPIAEISDAQGNSIATSFSQSVTTSDSQTHGADFSVSQEIGWSLVRPDINTSITSGYSGSRTWGTESTNETGSEEGISWETAVTVNTAEAADVTFTVVLRNEGSLYASNIHSTFNILLAGKVIATVSGISIAALGPGEQSAPFIVGDGTTLSLDDLKALQLGAPLTIEMTQVESDIREQNPFTGNWEVIGEWPDLFYDIDPKTVTFFYTEKDGT…	NA
AAS3	04061	1241	NA	NA	YES	NO	NO	NA	NA	NA	NA	NA	NA	NA	NA	NA	NA	Rank1	NO	NO	NO	NO	NO	NO	NA	MNLQTGSVTLHVTSDTVPFSPEVMVNNTNYRLQSGQNVTIDHLPAGYLSLKANPVTVGDKMYLTKFSPAVVDITPGKVAQIYITFDVLASPEDIDLDGIPNTLEINGYVWNPVTLAFEAYDPNNPVHQGLEVYRTNPLSKSTSGDPYSDSRKASKRDLSYLRPPYDHPWVAASPLIKARTLEYAVTPIAEISDAQGNSIATSFSQSVTTSDSQTHGADFSVSQEIGWSLVRPDINTSITSGYSGSRTWGTESTNETGSEEGISWETAVTVNTAEAADVTFTVVLRNEGSLYASNIHSTFNILLAGKVIATVSGISIAALGPGEQSAPFIVGDGTTLSLDDLKALQLGAPLTIEMTQVESDIREQNPFTGNWEVIGEWPDLFYDIDPKTVTFFYTEKDGT…	NA
AAS3	06072	1241	NA	NA	YES	NO	NO	NA	NA	NA	NA	NA	NA	NA	NA	NA	NA	Rank1	NO	NO	NO	NO	NO	NO	NA	MNLQTGSVTLHVTSDTVPFSPEVMVNNTNYRLQSGQNVTIDHLPAGYLSLKANPVTVGDKMYLTKFSPAVVDITPGKVAQIYITFDVLASPEDIDLDGIPNTLEINGYVWNPVTLAFEAYDPNNPVHQGLEVYRTNPLSKSTSGDPYSDSRKASKRDLSYLRPPYDHPWVAASPLIKARTLEYAVTPIAEISDAQGNSIATSFSQSVTTSDSQTHGADFSVSQEIGWSLVRPDINTSITSGYSGSRTWGTESTNETGSEEGISWETAVTVNTAEAADVTFTVVLRNEGSLYASNIHSTFNILLAGKVIATVSGISIAALGPGEQSAPFIVGDGTTLSLDDLKALQLGAPLTIEMTQVESDIREQNPFTGNWEVIGEWPDLFYDIDPKTVTFFYTEKDGT…	NA
AAS4	00861	388	NA	NA	NO	YES	YES	Cry20Aa1	753	399	1-388	265-661	62.1553884711779	2e-155	cry.hmm	1183	2e-155	Rank2	NO	YES	YES	NO	NO	NO	NA	MTLSVLDFLPLFQVYDPYRFPWATNIQLSRVIYTDPVTRDLWVRTHPISFSRMENTAVTSGRPSFLSNLEISTNYYSRPITRIERHFWSGNRNTLTNNNRYTFGHVSPWHTNLNMRDIDIYRVNMTLHGYNGNSGDYTGLNGADFIGRNINNNQRTTLRYFVPSDFSQWSRTTFLPGETGLEPNANDYTHRLFQMTTTYTTNHNARHAYYLHAWTHRSLTRQNTLRANQIIQIPAVKTLSNGSDRAVMLNHGENIMKLDNITTGLSYKLTAADSEASNTRYIVRIRYASMDHNKLNLVLNDTQIASLNVERTVQSGGLLTDLQCENFKYATFAGNFEMGSQSILGIFKEIPNTEFILDKIEFIPAHLMSSLEQTQDYDTYNQGYDTYN	NA
AAS4	00862	225	NA	NA	NO	YES	YES	Cry20Aa1	753	218	1-216	1-218	68.348623853211	2e-100	cry.hmm	1183	2e-100	Rank2	YES	NO	NO	NO	NO	NO	NA	MNVYQNNHEIKKIPENYDSSSNRYPYANDLNIGMENINYKDWMNRYEEISPSSLTTIFASLGILNRLLALTGVLGNTVEVISILVDTLNLIEGRTGNDLLVHVEQLINQTLATQYRSAATGAVNGIARAYERYLEFFNQWRSNPNASNGIQLETEFGTVNTLCINALVYQGSLSRRGFETLLLPNYVLAANYHLLLLRDAVLYRHNWTTFSTRNLDRIDLSFRIY	NA
AAS4	01022	691	NA	NA	YES	YES	YES	Cry20Aa1	753	712	1-688	1-680	34.6910112359551	6e-111	cry.hmm	1183	6e-111	Rank1	YES	NO	YES	NO	NO	NO	NA	MNSYQHKHELVDIIENYDDSSNRYPYANEPNIKMKNMNYKDWVNNREEISPMSATLLIGMMFKIMKEVVSFFRAPTIRGGVVYLKNVAGIFRENINDVSTLTMETVRDLINQAFQEEKRRQTEDKMRSLSSRQEQFLNNYSLFQNGQISFERFENQDLRPYESLLRGELDSFFSSTGYELLLLPNFVQIAMYHLQVLKIAVELDITGPPNTARTIGGTDIERSSMGGRPPSNNFRESLNISIGRYTDYCVHWYNSGLNNLRGSTVNDWIRFNQYRREMTIIILDFVALFPLHDPIRYPGSVNTELSRIIYSDPPFMPTNMPSIPNFNTMENFANVGLRRISSLSHLEIRSAYYFSPHWRYRDYWTGNSNVFADGNRVNFGEPGRDLTNLNMSDIDIFNV…	NA
AAS4	02389	801	NA	NA	NO	YES	YES	Cry70Bb1	815	815	1-801	7-814	65.7668711656442	0.0	cry.hmm	1183	0.0	Rank2	YES	NO	YES	NO	NO	NO	NA	MTNNYHKILSMTLATSMIAGTYIPTAYTAFAETEQKEGSQENKISTINKDNLPFNSYAWLNNPYKGVTFEQFINAFNNNAWNPLLADIKNKGNAGSGTLTLLKGIMGTGLSLLPPPASLLGSVWNVFMPTTTTSETDMWKQLETYIEEKIDGKIKDYHKYLMGAEFNGAMTAIKEYQRVLQIYNDSKHSLKKAEEPGTPVIEAARAADRELKRFIAVIQTPENKTDSVYQQITAPIFVQAANAHLLLQRDIILYGDEWGIDKNQWQGYKDDQKKLIQDYTKYAMNVYNTGLEKRKREAEQINSLEKYRNTDRWNHINEYVREYTLSVLDFVELFPYTDPSKYFRGTIQNNSRQVYSDIGGKVQPKERTWQDIQKNLDSQEYKGDLKRLDIRSGDRIDAI…	NA
AAS4	03614	353	NA	NA	NO	YES	NO	Cry6Aa2	475	359	8-342	28-384	28.9693593314763	4e-46	NA	NA	NA	Rank1	NO	NO	NO	NO	NO	NO	NA	MVKRDISPRDLGGKEESPFLLSKEEWITIQKYTGDGAYVPVNEAEMRKALALSASDEMPDFNELYSVYTNVKNHCQNWTDNTYREVLGVANEIVNYSRRAKVYYKPLIDYLPAIIDGDTEALEMFKKICERLAREAAEFRDHAGSLATMIGTFATDTANDYQSLKVVKDKYDEKYGEHSDEVKQLRASVERLREDLEEYMDEYEDYQSQSWLSLLLGPIFGFVLKGILDSTKGKALKARIDATKQQIEESDKIIQRNVYLMSLLDKTDAGTDKIQEQMAAALPIIQKIHGIWNSLHSDLDELSKIVMEDIHDDPEFADLGVELAIMQWEAVGKQADDFRVNADVGFVVEQYTA	NA
AAS4	05285	703	NA	NA	YES	YES	YES	Cry53Ab1	668	716	1-701	1-667	38.268156424581	1e-127	cry.hmm	1183	1e-127	Rank1	YES	YES	YES	NO	NO	NO	NA	MNLYQNKNNSYTLNVPSNNSNSSNTNSRYPLANNPNVSMENKGYKDWLNTSDSNPQYSGDISDYSSPEAYVDVRNAVLTGINSVGTLLSNLGVPLASQSFNIISRLIGVLWEEFSPRDPWAELIVLIEELINQRISTFVRDRALAELQGLQGTLSLYQTRLRAWKDNPTDANRRAVESQYRIVDNFFVYNMPNFAVNNYEVLLLAVYAQAASLHLLLLRDANIFGAQWQLSPNEITDNYRRLQNLIRNYTNHCITTYNRGLNQLPRNTAGDWLSFNRYRRDMTLTVLDIVALFSNYDSGIYQLPTRPQLTREIYTDPVGYSLSIGPQQPVYWWRDLSFANVERGVTQSPSLVSWLYPGTRQFINIHSNILVAPGVGPSSIWSGHNLFRTSTFSGERLTN…	NA
AAS4	05286	494	NA	NA	NO	YES	YES	Cry19Ca1	1192	504	7-493	651-1152	67.4603174603175	0.0	cry.hmm	1183	0.0	Rank2	NO	NO	NO	NO	NO	NO	NA	MFFKKLAEKVVNYMFFNDMKKMLKIETTDYEIDQAAISIECMSHEQDTQEKMILWDEVKHAKNLSKLRNLLQNGDFEDLFEGWIPSNNITILEGNPICKGNYLNMSGARDIEGTLFPTYIYQKIDESKLKPYTRYQVRGFVGSSKDLELVCTRYGKEIDVIMDVPNDLYMQPIPSCGDYHHFQTSSKPIMNQGYQLKLGQKHVVCHDGHQFNFHINTGELDINQNLGIWVLFKISSPDGYATLDNLEVLEQGPIDGEVLKHVKHHEKIWNQKMEKKRLETKQTYDLAKQSINKLFTNEQDEALKLDITLAEIQYAESLVQSIPYVHHDWLPNVPGMNYDLYIGLEARVAQVRYLYDARNIMINGNFTQGLMGWQITGNVEVQQMNGASVLVLSNWSAAA…	NA
