## Supplementary material for "BtToxin_Digger: a comprehensive and high-throughput pipeline for mining toxin protein genes from *Bacillus thuringiensis*": Example Results: All_Toxins.txt

Strain	Protein_id	Protein_len	Strand	Gene location on scaffold	SVM	BLAST	HMM	Hit_id	Hit_length	Aln_length	Query start-end	Hit stard-end	Identity	Evalue of blast	Hmm hit	Hmm hit length	Evalue of Hmm	Nomenclature	Endotoxin_N	Endotoxin_M	Endotoxin_C	Endotoxin_mid	Toxin_10	ETX_MTX2	Gene sequence	Protein sequence	Scaffold sequence
CDS1	00740	1176	NA	NA	NO	YES	YES	Cry1Aa25	1176	1176	1-1176	1-1176	100	0.0	cry.hmm	1183	0.0	Rank4	YES	YES	YES	NO	NO	NO	ATGGATAACAATCCGAACATCAATGAATGCATTCCTTATAATTGTTTAAGTAACCCTGAAGTAGAAGTATTAGGTGGAGAAAGAATAGAAACTGGTTACACCCCAATCGATATTTCCTTGTCGCTAACGCAATTTCTTTTGAGTGAATTTGTTCCCGGTGCTGGATTTGTGTTAGGACTAGTTGATATAATATGGGGAATTTTTGGTCCCTCTCAATGGGACGCATTTCTTGTACAAATTGAACAGTTAATTAACCAAAGAATAGAAGAATTCGCTAGGAACCAAGCCATTTCTAGATTAGAAGGACTAAGCAATCTTTATCAAATTTACGCAGAATCTTTTAGAGAGTGGGAAGCAGATCCTACTAATCCAGCATTAAGAGAAGAGATGCGTATTCAA…	MDNNPNINECIPYNCLSNPEVEVLGGERIETGYTPIDISLSLTQFLLSEFVPGAGFVLGLVDIIWGIFGPSQWDAFLVQIEQLINQRIEEFARNQAISRLEGLSNLYQIYAESFREWEADPTNPALREEMRIQFNDMNSALTTAIPLFAVQNYQVPLLSVYVQAANLHLSVLRDVSVFGQRWGFDAATINSRYNDLTRLIGNYTDYAVRWYNTGLERVWGPDSRDWVRYNQFRRELTLTVLDIVALFSNYDSRRYPIRTVSQLTREIYTNPVLENFDGSFRGMAQRIEQNIRQPHLMDILNSITIYTDVHRGFNYWSGHQITASPVGFSGPEFAFPLFGNAGNAAPPVLVSLTGLGIFRTLSSPLYRRIILGSGPNNQELFVLDGTEFSFASLTTNLPS…	NA
CDS1	00742	1178	NA	NA	YES	YES	YES	Cry1Ac10	1178	1178	1-1178	1-1178	100	0.0	cry.hmm	1183	0.0	Rank4	YES	YES	YES	NO	NO	NO	ATGGATAACAATCCGAACATCAATGAATGCATTCCTTATAATTGTTTAAGTAACCCTGAAGTAGAAGTATTAGGTGGAGAAAGAATAGAAACTGGTTACACCCCAATCGATATTTCCTTGTCGCTAACGCAATTTCTTTTGAGTGAATTTGTTCCCGGTGCTGGATTTGTGTTAGGACTAGTTGATATAATATGGGGAATTTTTGGTCCCTCTCAATGGGACGCATTTCTTGTACAAATTGAACAGTTAATTAACCAAAGAATAGAAGAATTCGCTAGGAACCAAGCCATTTCTAGATTAGAAGGACTAAGCAATCTTTATCAAATTTACGCAGAATCTTTTAGAGAGTGGGAAGCAGATCCTACTAATCCAGCATTAAGAGAAGAGATGCGTATTCAA…	MDNNPNINECIPYNCLSNPEVEVLGGERIETGYTPIDISLSLTQFLLSEFVPGAGFVLGLVDIIWGIFGPSQWDAFLVQIEQLINQRIEEFARNQAISRLEGLSNLYQIYAESFREWEADPTNPALREEMRIQFNDMNSALTTAIPLFAVQNYQVPLLSVYVQAANLHLSVLRDVSVFGQRWGFDAATINSRYNDLTRLIGNYTDYAVRWYNTGLERVWGPDSRDWVRYNQFRRELTLTVLDIVALFPNYDSRRYPIRTVSQLTREIYTNPVLENFDGSFRGSAQGIERSIRSPHLMDILNSITIYTDAHRGYYYWSGHQIMASPVGFSGPEFTFPLYGTMGNAAPQQRIVAQLGQGVYRTLSSTLYRRPFNIGINNQQLSVLDGTEFAYGTSSNLPSA…	NA
CDS1	02400	322	NA	NA	NO	YES	NA	Zwa5B-other	322	322	1-322	1-322	100	0.0	NA	NA	NA	Rank4	NO	NO	NO	NO	NO	NO	ATGATGTATTTAAATACCAAACATATCAATGAAATGGGTGTTAATTGGGAAGAAACAATAAATGTCATTTCAAAGGCAGTAAAAAGTCTTGATTTAGATGATTTTTCTCAGCCAATTAAGCCATACTTACGTTTCGATGATCCGGCTAATAGAATTATTGCTATGCCAGCTTATATTGGAGGAGAATTTAAGGTTTCAGGAATCAAATGGATAGCTAGTTTTCCGAAGAATATTGAGAAAGGTATTCAGCGTGCTCATTCAGTTACTATATTAAATGATGCTATGACTGGAAAACCATTTGCGACGCTTAATACAGCAATGGTCAGTGTAATACGAACAGCTTCTGTAACAGGGTTAATGATTCGAGAGTTTGCCAAGTTAAGAGATTTAAATAATGTT…	MMYLNTKHINEMGVNWEETINVISKAVKSLDLDDFSQPIKPYLRFDDPANRIIAMPAYIGGEFKVSGIKWIASFPKNIEKGIQRAHSVTILNDAMTGKPFATLNTAMVSVIRTASVTGLMIREFAKLRDLNNVKVGIIGFGPIGQMHLKMVTALLGDKIESVYLYDINGIKDELIPEDIYSKTQKVNAYEEAYNDADIFITCTVSAEGYIDKKPKDGALLLNVSLRDFKPDILEYTKSLVVDNWEEVCREKTDVERMHLERGLQKEDTVSIADVVIRGALQNFPYDKAILFNPMGMAIFDVAIAAYYYQRAREKEIGVLLED	NA
CDS1	05107	633	NA	NA	YES	YES	YES	Cry2Ab35	633	633	1-633	1-633	100	0.0	cry.hmm	1183	0.0	Rank4	YES	NO	YES	YES	NO	NO	ATGAATAGTGTATTGAATAGCGGAAGAACTACTATTTGTGATGCGTATAATGTAGCGGCTCATGATCCATTTAGTTTTCAACACAAATCATTAGATACCGTACAAAAGGAATGGACGGAGTGGAAAAAAAATAATCATAGTTTATACCTAGATCCTATTGTTGGAACTGTGGCTAGTTTTCTGTTAAAGAAAGTGGGGAGTCTTGTTGGAAAAAGGATACTAAGTGAGTTACGGAATTTAATATTTCCTAGTGGTAGTACAAATCTAATGCAAGATATTTTAAGAGAGACAGAAAAATTCCTGAATCAAAGACTTAATACAGACACTCTTGCCCGTGTAAATGCGGAATTGACAGGGCTGCAAGCAAATGTAGAAGAGTTTAATCGACAAGTAGATAAT…	MNSVLNSGRTTICDAYNVAAHDPFSFQHKSLDTVQKEWTEWKKNNHSLYLDPIVGTVASFLLKKVGSLVGKRILSELRNLIFPSGSTNLMQDILRETEKFLNQRLNTDTLARVNAELTGLQANVEEFNRQVDNFLNPNRNAVPLSITSSVNTMQQLFLNRLPQFQMQGYQLLLLPLFAQAANLHLSFIRDVILNADEWGISAATLRTYRDYLKNYTRDYSNYCINTYQSAFKGLNTRLHDMLEFRTYMFLNVFEYVSIWSLFKYQSLLVSSGANLYASGSGPQQTQSFTSQDWPFLYSLFQVNSNYVLNGFSGARLSNTFPNIVGLPGSTTTHALLAARVNYSGGISSGDIGASPFNQNFNCSTFLPPLLTPFVRSWLDSGSDREGVATVTNWQTESFE…	NA
CDS1	05110	789	NA	NA	NO	YES	YES	Vip3Aa12	789	789	1-789	1-789	100	0.0	NA	NA	0.0	Rank4	NA	NA	NA	NA	NA	NA	ATGAACAAGAATAATACTAAATTAAGCACAAGAGCCTTACCAAGTTTTATTGATTATTTTAATGGCATTTATGGATTTGCCACTGGTATCAAAGACATTATGAACATGATTTTTAAAACGGATACAGGTGGTGATCTAACCCTAGACGAAATTTTAAAGAATCAGCAGTTACTAAATGATATTTCTGGTAAATTGGATGGGGTGAATGGAAGCTTAAATGATCTTATCGCACAGGGAAACTTAAATACAGAATTATCTAAGGAAATATTAAAAATTGCAAATGAACAAAATCAAGTTTTAAATGATGTTAATAACAAACTCGATGCGATAAATACGATGCTTCGGGTATATCTACCTAAAATTACCTCTATGTTGAGTGATGTAATGAAACAAAATTAT…	MNKNNTKLSTRALPSFIDYFNGIYGFATGIKDIMNMIFKTDTGGDLTLDEILKNQQLLNDISGKLDGVNGSLNDLIAQGNLNTELSKEILKIANEQNQVLNDVNNKLDAINTMLRVYLPKITSMLSDVMKQNYALSLQIEYLSKQLQEISDKLDIINVNVLINSTLTEITPAYQRIKYVNEKFEELTFATETSSKVKKDGSPADILDELTELTELAKSVTKNDVDGFEFYLNTFHDVMVGNNLFGRSALKTASELITKENVKTSGSEVGNVYNFLIVLTALQAKAFLTLTTCRKLLGLADIDYTSIMNEHLNKEKEEFRVNILPTLSNTFSNPNYAKVKGSDEDAKMIVEAKPGHALIGFEISNDSITVLKVYEAKLKQNYQVDKDSLSEVIYGDMDKL…	NA
CDS1	05519	517	NA	NA	NO	ND	YES	NA	NA	NA	NA	NA	NA	NA	cyt.hmm	525	1.1e-23	ND	NA	NA	NA	NA	NA	NA	ATGAAATTAATATCAAAAATAGTAATGACCGCGTTAATTGTATTGAGTACATTTGCATTCAACTTAGGTGGAGAATTAGATAAGAGTTTTCTTTCTATCCCAAAAGCATATGGGGATGTAATCAAGGCACTTCCACAAAATGCGTCAAAGATAGAGTTAGATTATGCTCCTGTGTATGATTACGACACAGACGGGTGCTATGCGACTGCAGCAATTTCTCCAGATGGCACGACTAACCCTGGCCTAAGTTTGGGCGGTTCCCCGGAAAGTGTCTGTAGAGATGTTAACCGACTGGAAAATTCAAACACTTATTCTCGGGCCAAATCAAATAATGGTTGGACTGCCATTATGTATGCGAGTTACTTTGAAAAAGATCAATCAACTTCGGGCCCTGCTGCG…	MKLISKIVMTALIVLSTFAFNLGGELDKSFLSIPKAYGDVIKALPQNASKIELDYAPVYDYDTDGCYATAAISPDGTTNPGLSLGGSPESVCRDVNRLENSNTYSRAKSNNGWTAIMYASYFEKDQSTSGPAASGHRHDWEHTIVWIKDGQVQYVTYSAHGNWYTKPRSDVKFSGSHPKIVYHKDGLSTHAFRLANSNDEPPENYKHQWLHLPMVGWNGYPSLAIREKLMTTNFGSATLEIKDGRFEEALDSAKPSNANDFNPYAPELEDGGAYQIVSTLNNSSVVDLNQADGNVLLWQNRNANNQKWKLVYDSNKNAYQFKSVTNENLVLAWNDLNGSNNVVATSNQNKEEQYWIPTEAGNGYYYVRNKKDQNKVLDVSGYGTANGTNVTVYNFHGDN…	NA
CDS1	06388	401	NA	NA	NO	YES	YES	Cry1Aa17	1182	401	1-401	782-1182	99.7506234413965	0.0	cry.hmm	1183	0.0	Rank4	NO	NO	NO	NO	NO	NO	GTGCCAGGTACGGGTTCCTTATGGCCGCTTTCAGCCCAAAGTCCAATCGGAAAGTGTGGAGAGCCGAATCGATGCGCGCCACACCTTGAATGGAATCCTGACTTAGATTGTTCGTGTAGGGATGGAGAAAAGTGTGCCCATCATTCGCATCATTTCTCCTTAGACATTGATGTAGGATGTACAGACTTAAATGAGGACCTAGGTGTATGGGTGATCTTTAAGATTAAGACGCAAGATGGGCACGCAAGACTAGGGAATCTAGAGTTTCTCGAAGAGAAACCATTAGTAGGAGAAGCGCTAGCTCGTGTGAAAAGAGCGGAGAAAAAATGGAGAGACAAACGTGAAAAATTGGAATGGGAAACAAATATCGTTTATAAAGAGGCAAAAGAATCTGTAGAT…	MPGTGSLWPLSAQSPIGKCGEPNRCAPHLEWNPDLDCSCRDGEKCAHHSHHFSLDIDVGCTDLNEDLGVWVIFKIKTQDGHARLGNLEFLEEKPLVGEALARVKRAEKKWRDKREKLEWETNIVYKEAKESVDALFVNSQYDQLQADTNIAMIHAADKRVHSIREAYLPELSVIPGVNAAIFEELEGRIFTAFSLYDARNVIKNGDFNNGLSCWNVKGHVDVEEQNNQRSVLVVPEWEAEVSQEVRVCPGRGYILRVTAYKEGYGEGCVTIHEIENNTDELKFSNCVEEEIYPNNTVTCNDYTVNQEEYGGAYTSRNRGYNEAPSVPADYASVYEEKSYTDGRRENPCEFNRGYRDYTPLPVGYVTKELEYFPETDKVWIEIGETEGTFIVDSVELLLM…	NA
CDS1	06389	719	NA	NA	NO	YES	YES	Cry1Ia40	719	719	1-719	1-719	100	0.0	cry.hmm	1183	0.0	Rank4	YES	YES	YES	NO	NO	NO	ATGAAACTAAAGAATCAAGATAAGCATCAAAGTTTTTCTAGCAATGCGAAAGTAGATAAAATCTCTACGGATTCACTAAAAAATGAAACAGATATAGAATTACAAAACATTAATCATGAAGATTGTTTGAAAATGTCTGAGTATGAAAATGTAGAGCCGTTTGTTAGTGCATCAACAATTCAAACAGGTATTGGTATTGCGGGTAAAATACTTGGTACCCTAGGCGTTCCTTTTGCAGGACAAGTAGCTAGTCTTTATAGTTTTATCTTAGGTGAGCTATGGCCTAAGGGGAAAAATCAATGGGAAATCTTTATGGAACATGTAGAAGAGATTATTAATCAAAAAATATCAACTTATGCAAGAAATAAAGCACTTACAGACTTGAAAGGATTAGGAGAT…	MKLKNQDKHQSFSSNAKVDKISTDSLKNETDIELQNINHEDCLKMSEYENVEPFVSASTIQTGIGIAGKILGTLGVPFAGQVASLYSFILGELWPKGKNQWEIFMEHVEEIINQKISTYARNKALTDLKGLGDALAVYHDSLESWVGNRNNTRARSVVKSQYIALELMFVQKLPSFAVSGEEVPLLPIYAQAANLHLLLLRDASIFGKEWGLSSSEISTFYNRQVERAGDYSDHCVKWYSTGLNNLRGTNAESWVRYNQFRRDMTLMVLDLVALFPSYDTQMYPIKTTAQLTREVYTDAIGTVHPHPSFTSTTWYNNNAPSFSAIEAAVVRNPHLLDFLEQVTIYSLLSRWSNTQYMNMWGGHKLEFRTIGGTLNISTQGSTNTSINPVTLPFTSRDVY…	NA
CDS1	06396	633	NA	NA	YES	YES	YES	Cry2Aa10	633	633	1-633	1-633	100	0.0	cry.hmm	1183	0.0	Rank4	YES	NO	YES	YES	NO	NO	ATGAATAATGTATTGAATAGTGGAAGAACAACTATTTGTGATGCGTATAATGTAGTAGCCCATGATCCATTTAGTTTTGAACATAAATCATTAGATACCATCCAAAAAGAATGGATGGAGTGGAAAAGAACAGATCATAGTTTATATGTAGCTCCTGTAGTCGGAACTGTGTCTAGTTTTTTGCTAAAGAAAGTGGGGAGTCTTATTGGAAAAAGGATATTGAGTGAATTATGGGGGATAATATTTCCTAGTGGTAGTACAAATCTAATGCAAGATATTTTAAGGGAGACAGAACAATTCCTAAATCAAAGACTTAATACAGATACCCTTGCTCGTGTAAATGCAGAATTGATAGGGCTCCAAGCGAATATAAGGGAGTTTAATCAACAAGTAGATAAT…	MNNVLNSGRTTICDAYNVVAHDPFSFEHKSLDTIQKEWMEWKRTDHSLYVAPVVGTVSSFLLKKVGSLIGKRILSELWGIIFPSGSTNLMQDILRETEQFLNQRLNTDTLARVNAELIGLQANIREFNQQVDNFLNPTQNPVPLSITSSVNTMQQLFLNRLPQFQIQGYQLLLLPLFAQAANMHLSFIRDVILNADEWGISAATLRTYRDYLRNYTRDYSNYCINTYQTAFRGLNTRLHDMLEFRTYMFLNVFEYVSIWSLFKYQSLMVSSGANLYASGSGPQQTQSFTAQNWPFLYSLFQVNSNYILSGISGTRLSITFPNIGGLPGSTTTHSLNSARVNYSGGVSSGLIGATNLNHNFNCSTVLPPLSTPFVRSWLDSGTDREGVATSTNWQTESFQ…	NA
CDS2	02381	740	NA	NA	NO	ND	YES	NA	NA	NA	NA	NA	NA	NA	vip.hmm	795	1.2e-54	ND	NA	NA	NA	NA	NA	NA	ATGAAAAGATTAAATATCAGTAAATTTTTAAAGGCTACACCTGCTGTAGTTGTTTTAAGCACCACTTTATTAGCAGGACCTACATCTTCTTTTGCAAAAGAGGATTCTACCAAACAAGCAGTTCCACAGGGGCAAGTAGTATCAGCTAATACGCTGCAAAAAGGGTTGCTAAGTCATTATTTTAAAGATAAGGATTTTAAAGATCTCTCATTTATAACTACTCAAACTACAGGGAAATTATACAGTATATCACCAGGGGTTAAACCTTTATTAGAAAGTGGTAAGTTCCAATCAGCTTACTGGGAAGGGCGTATTAAGATAGATGAAAGTCAAATATATCAATTTACTACATCAGCAGATAAATTTGTAAAACTTTGGATTGACGGAGTGCAAGTTATT…	MKRLNISKFLKATPAVVVLSTTLLAGPTSSFAKEDSTKQAVPQGQVVSANTLQKGLLSHYFKDKDFKDLSFITTQTTGKLYSISPGVKPLLESGKFQSAYWEGRIKIDESQIYQFTTSADKFVKLWIDGVQVIDQRKGDSMSKYKQRVYLQKGKVYNIKVEYQNPYYAISDLTLYWTKGNDLSGSKKEVIPENHLFLPELAPNGSNSNSVKRSRVARSIDNPEQQPVKKTDKLEDSDDDRIPDTIETNGYTVVVKGGKPHIFPWIDSIHNNKKELTKYFSSPMKWSTASDPYSDFQKVTGMIDKQVKREARNPLVAAYPIVNVDMEQIVLSKNQTVSLNEGKSNSNTVSRSTSTSTTDSIGASVSAELSASLFNFGISVSTSFSANTSSTVSIDSSTSG…	NA
CDS2	02667	515	NA	NA	NO	ND	YES	NA	NA	NA	NA	NA	NA	NA	cyt.hmm	525	2.4e-25	ND	NA	NA	NA	NA	NA	NA	ATGAAATTAATATCAAAAATAGTAATGACCACGTTAATAGTATTGAGTACATTTGCATTCAACTTAGGTGGACAATTTGATAAGAGTTTTCTTTCTACCTCAAAAGCATATGCGGATGTAATCAAGGCACTTCCACAAAATGCGTCAAAGATAGAGTTAGATTATGCTCCTGTGTATGACTACGACACAGACGGGTGTTATGCGACTGCAGCAATTTCTCCAGATGGCACGACTAACCCTGGCCTAAGTTTGGGCGGTTCCCCGGAAAGTGTCTGTAGAGATGTTAACCGACTGGAAAATTCAAACACTTATTCTCGGGCCAAATCAAATAATGGTTGGACTGCCATTATGTATGCGAGTTACTTTGAGAAAGATCAATCAACTTCGGGCCCTGGTGCG…	MKLISKIVMTTLIVLSTFAFNLGGQFDKSFLSTSKAYADVIKALPQNASKIELDYAPVYDYDTDGCYATAAISPDGTTNPGLSLGGSPESVCRDVNRLENSNTYSRAKSNNGWTAIMYASYFEKDQSTSGPGALGHRHDWEHTIVWVKDSQVQYVTYSAHGNWYTNPRSNVRFDGNHPKIVYHKDGGSTHAFRLANSNDEPPENYYDQWLQLPMVGWNGYPSPNIREKLMTTNFGEATLEIKDGRFEKALANAKPPINFDPYAPELEDGGTYQIVSILNNSSVVDLNQADGNVQLWQNGNANNQKWKLVYDSNKSAYQIKNIANQNLVLAWNDLNGSNNVVATSNQNKEEQYWIPTEAGNGYYYVRNKKDQNKVLDVSGYGTANGTNVTVYNFHGGNNQ…	NA
CDS2	03185	1241	NA	NA	YES	NO	NO	NA	NA	NA	NA	NA	NA	NA	NA	NA	NA	Rank1	NO	NO	NO	NO	NO	NO	TTGAATCTACAAACGGGATCAGTGACTCTTCATGTTACGTCAGATACAGTTCCTTTTTCACCTGAAGTGATGGTCAACAATACGAATTATCGCTTACAATCCGGTCAGAATGTAACAATTGATCATCTTCCTGCGGGATACCTTTCTTTGAAGGCAAATCCAGTTACCGTGGGAGACAAGATGTATCTTACAAAATTCAGCCCGGCAGTTGTCGATATTACGCCTGGTAAGGTGGCGCAAATTTATATCACCTTTGATGTGTTGGCTAGCCCAGAGGATATAGATCTAGATGGAATTCCCAATACATTAGAAATCAATGGGTATGTATGGAATCCTGTTACATTGGCATTTGAAGCCTATGATCCAAATAACCCTGTCCATCAGGGTCTTGAGGTTTAC…	MNLQTGSVTLHVTSDTVPFSPEVMVNNTNYRLQSGQNVTIDHLPAGYLSLKANPVTVGDKMYLTKFSPAVVDITPGKVAQIYITFDVLASPEDIDLDGIPNTLEINGYVWNPVTLAFEAYDPNNPVHQGLEVYRTNPLSKSTSGDPYSDSRKASKRDLSYLRPPYDHPWVAASPLIKARTLEYAVTPIAEISDAQGNSIATSFSQSVTTSDSQTHGADFSVSQEIGWSLVRPDINTSITSGYSGSRTWGTESTNETGSEEGISWETAVTVNTAEAADVTFTVVLRNEGSLYASNIHSTFNILLAGKVIATVSGISIAALGPGEQSAPFIVGDGTTLSLDDLKALQLGAPLTIEMTQVESDIREQNPFTGNWEVIGEWPDLFYDIDPKTVTFFYTEKDGT…	NA
CDS2	03190	1241	NA	NA	YES	NO	NO	NA	NA	NA	NA	NA	NA	NA	NA	NA	NA	Rank1	NO	NO	NO	NO	NO	NO	TTGAATCTACAAACGGGATCAGTGACTCTTCATGTTACGTCAGATACAGTTCCTTTTTCACCTGAAGTGATGGTCAACAATACGAATTATCGCTTACAATCCGGTCAGAATGTAACAATTGATCATCTTCCTGCGGGATACCTTTCTTTGAAGGCAAATCCAGTTACCGTGGGAGACAAGATGTATCTTACAAAATTCAGCCCGGCAGTTGTCGATATTACGCCTGGTAAGGTGGCGCAAATTTATATCACCTTTGATGTGTTGGCTAGCCCAGAGGATATAGATCTAGATGGAATTCCCAATACATTAGAAATCAATGGGTATGTATGGAATCCTGTTACATTGGCATTTGAAGCCTATGATCCAAATAACCCTGTCCATCAGGGTCTTGAGGTTTAC…	MNLQTGSVTLHVTSDTVPFSPEVMVNNTNYRLQSGQNVTIDHLPAGYLSLKANPVTVGDKMYLTKFSPAVVDITPGKVAQIYITFDVLASPEDIDLDGIPNTLEINGYVWNPVTLAFEAYDPNNPVHQGLEVYRTNPLSKSTSGDPYSDSRKASKRDLSYLRPPYDHPWVAASPLIKARTLEYAVTPIAEISDAQGNSIATSFSQSVTTSDSQTHGADFSVSQEIGWSLVRPDINTSITSGYSGSRTWGTESTNETGSEEGISWETAVTVNTAEAADVTFTVVLRNEGSLYASNIHSTFNILLAGKVIATVSGISIAALGPGEQSAPFIVGDGTTLSLDDLKALQLGAPLTIEMTQVESDIREQNPFTGNWEVIGEWPDLFYDIDPKTVTFFYTEKDGT…	NA
CDS2	03191	1241	NA	NA	YES	NO	NO	NA	NA	NA	NA	NA	NA	NA	NA	NA	NA	Rank1	NO	NO	NO	NO	NO	NO	TTGAATCTACAAACGGGATCAGTGACTCTTCATGTTACGTCAGATACAGTTCCTTTTTCACCTGAAGTGATGGTCAACAATACGAATTATCGCTTACAATCCGGTCAGAATGTAACAATTGATCATCTTCCTGCGGGATACCTTTCTTTGAAGGCAAATCCAGTTACCGTGGGAGACAAGATGTATCTTACAAAATTCAGCCCGGCAGTTGTCGATATTACGCCTGGTAAGGTGGCGCAAATTTATATCACCTTTGATGTGTTGGCTAGCCCAGAGGATATAGATCTAGATGGAATTCCCAATACATTAGAAATCAATGGGTATGTATGGAATCCTGTTACATTGGCATTTGAAGCCTATGATCCAAATAACCCTGTCCATCAGGGTCTTGAGGTTTAC…	MNLQTGSVTLHVTSDTVPFSPEVMVNNTNYRLQSGQNVTIDHLPAGYLSLKANPVTVGDKMYLTKFSPAVVDITPGKVAQIYITFDVLASPEDIDLDGIPNTLEINGYVWNPVTLAFEAYDPNNPVHQGLEVYRTNPLSKSTSGDPYSDSRKASKRDLSYLRPPYDHPWVAASPLIKARTLEYAVTPIAEISDAQGNSIATSFSQSVTTSDSQTHGADFSVSQEIGWSLVRPDINTSITSGYSGSRTWGTESTNETGSEEGISWETAVTVNTAEAADVTFTVVLRNEGSLYASNIHSTFNILLAGKVIATVSGISIAALGPGEQSAPFIVGDGTTLSLDDLKALQLGAPLTIEMTQVESDIREQNPFTGNWEVIGEWPDLFYDIDPKTVTFFYTEKDGT…	NA
CDS2	06092	1241	NA	NA	YES	NO	NO	NA	NA	NA	NA	NA	NA	NA	NA	NA	NA	Rank1	NO	NO	NO	NO	NO	NO	TTGAATCTACAAACGGGATCAGTGACTCTTCATGTTACGTCAGATACAGTTCCTTTTTCACCTGAAGTGATGGTCAACAATACGAATTATCGCTTACAATCCGGTCAGAATGTAACAATTGATCATCTTCCTGCGGGATACCTTTCTTTGAAGGCAAATCCAGTTACCGTGGGAGACAAGATGTATCTTACAAAATTCAGCCCGGCAGTTGTCGATATTACGCCTGGTAAGGTGGCGCAAATTTATATCACCTTTGATGTGTTGGCTAGCCCAGAGGATATAGATCTAGATGGAATTCCCAATACATTAGAAATCAATGGGTATGTATGGAATCCTGTTACATTGGCATTTGAAGCCTATGATCCAAATAACCCTGTCCATCAGGGTCTTGAGGTTTAC…	MNLQTGSVTLHVTSDTVPFSPEVMVNNTNYRLQSGQNVTIDHLPAGYLSLKANPVTVGDKMYLTKFSPAVVDITPGKVAQIYITFDVLASPEDIDLDGIPNTLEINGYVWNPVTLAFEAYDPNNPVHQGLEVYRTNPLSKSTSGDPYSDSRKASKRDLSYLRPPYDHPWVAASPLIKARTLEYAVTPIAEISDAQGNSIATSFSQSVTTSDSQTHGADFSVSQEIGWSLVRPDINTSITSGYSGSRTWGTESTNETGSEEGISWETAVTVNTAEAADVTFTVVLRNEGSLYASNIHSTFNILLAGKVIATVSGISIAALGPGEQSAPFIVGDGTTLSLDDLKALQLGAPLTIEMTQVESDIREQNPFTGNWEVIGEWPDLFYDIDPKTVTFFYTEKDGT…	NA
CDS3	00356	740	NA	NA	NO	ND	YES	NA	NA	NA	NA	NA	NA	NA	vip.hmm	795	2.9e-54	ND	NA	NA	NA	NA	NA	NA	ATGAAAAGATTAAATATCAGTAAATTTTTAAAGGCTACACCTGCTGTAGTTGTTTTAAGCACCACTTTATTAGCAGGACCTACATCTTCTTTTGCAAAAGAGGGTTCTACCAAACAAGCAGTTCCACAGGGGCAAGTAGTATCAGCTAATACGCTGCAAAAAGGGTTGCTAAGTCATTATTTTAAAGATAAGGATTTTAAAGATCTCTCATTTATAACTACTCAAACTACAGGGAATTTATACAGTATATCACCAGGGGTTAAACCTTTATTAGGAAGTGGTAAGTTCCAATCAGCTTACTGGGAAGGGCGTATTAAGATAGATGAAAGTCAAATATATCAATTTACTACATCAGCAGATAAATTTGTAAAACTTTGGATTGACGGAGTGCAAGTTATT…	MKRLNISKFLKATPAVVVLSTTLLAGPTSSFAKEGSTKQAVPQGQVVSANTLQKGLLSHYFKDKDFKDLSFITTQTTGNLYSISPGVKPLLGSGKFQSAYWEGRIKIDESQIYQFTTSADKFVKLWIDGVQVIDQRKGDSMSKYKQRVYLQKGKVYNIKVEYQNPYYAISDLTLYWTKGNDLSGSKKEVIPENHLFLPELAPNGSNSNSVKRSRVARSIDNPEQQPVKKTDKLEDSDDDRIPDTIETNGYTVVVKGGKPHIFPWIDSIHNNKKELTKYFSSPMKWSTASDPYSDFQKVTGMIDKQVKREARNPLVAAYPIVNVDMEQIVLSKNQTVSLNEGKSNSNTVSRSTSTSTTDSIGASVSAELSASLFNFGISVSTSFSANTSSTVSIDSSTSG…	NA
CDS3	01247	1241	NA	NA	YES	NO	NO	NA	NA	NA	NA	NA	NA	NA	NA	NA	NA	Rank1	NO	NO	NO	NO	NO	NO	TTGAATCTACAAACGGGATCAGTGACTCTTCATGTTACGTCAGATACAGTTCCTTTTTCACCTGAAGTGATGGTCAACAATACGAATTATCGCTTACAATCCGGTCAGAATGTAACAATTGATCATCTTCCTGCGGGATACCTTTCTTTGAAGGCAAATCCAGTTACCGTGGGAGACAAGATGTATCTTACAAAATTCAGCCCGGCAGTTGTCGATATTACGCCTGGTAAGGTGGCGCAAATTTATATCACCTTTGATGTGTTGGCTAGCCCAGAGGATATAGATCTAGATGGAATTCCCAATACATTAGAAATCAATGGGTATGTATGGAATCCTGTTACATTGGCATTTGAAGCCTATGATCCAAATAACCCTGTCCATCAGGGTCTTGAGGTTTAC…	MNLQTGSVTLHVTSDTVPFSPEVMVNNTNYRLQSGQNVTIDHLPAGYLSLKANPVTVGDKMYLTKFSPAVVDITPGKVAQIYITFDVLASPEDIDLDGIPNTLEINGYVWNPVTLAFEAYDPNNPVHQGLEVYRTNPLSKSTSGDPYSDSRKASKRDLSYLRPPYDHPWVAASPLIKARTLEYAVIPIAEISDAQGNSIATSFSQSVTTSDSQTHGANFSVSQEIGWSLVRPDINTSITSGYSGSRTWGTESTNETGSEEGISWETAVTVNTAEAADVTFTVVLRNEGSLYASNIHSTFNILLAGKVIATVSGISIAALGPGEQSAPFIVGDGTTLSLDDLKALQLGAPLTIEMTQVESDIREQNPFTGNWEVIGEWPDLFYDIDPKTVTFFYTEKDGT…	NA
CDS3	01253	1241	NA	NA	YES	NO	NO	NA	NA	NA	NA	NA	NA	NA	NA	NA	NA	Rank1	NO	NO	NO	NO	NO	NO	TTGAATCTACAAACGGGATCAGTGACTCTTCATGTTACGTCAGATACAGTTCCTTTTTCACCTGAAGTGATGGTCAACAATACGAATTATCGCTTACAATCCGGTCAGAATGTAACAATTGATCATCTTCCTGCGGGATACCTTTCTTTGAAGGCAAATCCAGTTACCGTGGGAGACAAGATGTATCTTACAAAATTCAGCCCGGCAGTTGTCGATATTACGCCTGGTAAGGTGGCGCAAATTTATATCACCTTTGATGTGTTGGCTAGCCCAGAGGATATAGATCTAGATGGAATTCCCAATACATTAGAAATCAATGGGTATGTATGGAATCCTGTTACATTGGCATTTGAAGCCTATGATCCAAATAACCCTGTCCATCAGGGTCTTGAGGTTTAC…	MNLQTGSVTLHVTSDTVPFSPEVMVNNTNYRLQSGQNVTIDHLPAGYLSLKANPVTVGDKMYLTKFSPAVVDITPGKVAQIYITFDVLASPEDIDLDGIPNTLEINGYVWNPVTLAFEAYDPNNPVHQGLEVYRTNPLSKSTSGDPYSDSRKASKRDLSYLRPPYDHPWVAASPLIKARTLEYAVIPIAEISDAQGNSIATSFSQSVTTSDSQTHGANFSVSQEIGWSLVRPDINTSITSGYSGSRTWGTESTNETGSEEGISWETAVTVNTAEAADVTFTVVLRNEGSLYASNIHSTFNILLAGKVIATVSGISIAALGPGEQSAPFIVGDGTTLSLDDLKALQLGAPLTIEMTQVESDIREQNPFTGNWEVIGEWPDLFYDIDPKTVTFFYTEKDGT…	NA
CDS3	01257	1241	NA	NA	YES	NO	NO	NA	NA	NA	NA	NA	NA	NA	NA	NA	NA	Rank1	NO	NO	NO	NO	NO	NO	TTGAATCTACAAACGGGATCAGTGACTCTTCATGTTACGTCAGATACAGTTCCTTTTTCACCTGAAGTGATGGTCAACAATACGAATTATCGCTTACAATCCGGTCAGAATGTAACAATTGATCATCTTCCTGCGGGATACCTTTCTTTGAAGGCAAATCCAGTTACCGTGGGAGACAAGATGTATCTTACAAAATTCAGCCCGGCAGTTGTCGATATTACGCCTGGTAAGGTGGCGCAAATTTATATCACCTTTGATGTGTTGGCTAGCCCAGAGGATATAGATCTAGATGGAATTCCCAATACATTAGAAATCAATGGGTATGTATGGAATCCTGTTACATTGGCATTTGAAGCCTATGATCCAAATAACCCTGTCCATCAGGGTCTTGAGGTTTAC…	MNLQTGSVTLHVTSDTVPFSPEVMVNNTNYRLQSGQNVTIDHLPAGYLSLKANPVTVGDKMYLTKFSPAVVDITPGKVAQIYITFDVLASPEDIDLDGIPNTLEINGYVWNPVTLAFEAYDPNNPVHQGLEVYRTNPLSKSTSGDPYSDSRKASKRDLSYLRPPYDHPWVAASPLIKARTLEYAVIPIAEISDAQGNSIATSFSQSVTTSDSQTHGANFSVSQEIGWSLVRPDINTSITSGYSGSRTWGTESTNETGSEEGISWETAVTVNTAEAADVTFTVVLRNEGSLYASNIHSTFNILLAGKVIATVSGISIAALGPGEQSAPFIVGDGTTLSLDDLKALQLGAPLTIEMTQVESDIREQNPFTGNWEVIGEWPDLFYDIDPKTVTFFYTEKDGT…	NA
CDS3	01262	1241	NA	NA	YES	NO	NO	NA	NA	NA	NA	NA	NA	NA	NA	NA	NA	Rank1	NO	NO	NO	NO	NO	NO	TTGAATCTACAAACGGGATCAGTGACTCTTCATGTTACGTCAGATACAGTTCCTTTTTCACCTGAAGTGATGGTCAACAATACGAATTATCGCTTACAATCCGGTCAGAATGTAACAATTGATCATCTTCCTGCGGGATACCTTTCTTTGAAGGCAAATCCAGTTACCGTGGGAGACAAGATGTATCTTACAAAATTCAGCCCGGCAGTTGTCGATATTACGCCTGGTAAGGTGGCGCAAATTTATATCACCTTTGATGTGTTGGCTAGCCCAGAGGATATAGATCTAGATGGAATTCCCAATACATTAGAAATCAATGGGTATGTATGGAATCCTGTTACATTGGCATTTGAAGCCTATGATCCAAATAACCCTGTCCATCAGGGTCTTGAGGTTTAC…	MNLQTGSVTLHVTSDTVPFSPEVMVNNTNYRLQSGQNVTIDHLPAGYLSLKANPVTVGDKMYLTKFSPAVVDITPGKVAQIYITFDVLASPEDIDLDGIPNTLEINGYVWNPVTLAFEAYDPNNPVHQGLEVYRTNPLSKSTSGDPYSDSRKASKRDLSYLRPPYDHPWVAASPLIKARTLEYAVIPIAEISDAQGNSIATSFSQSVTTSDSQTHGANFSVSQEIGWSLVRPDINTSITSGYSGSRTWGTESTNETGSEEGISWETAVTVNTAEAADVTFTVVLRNEGSLYASNIHSTFNILLAGKVIATVSGISIAALGPGEQSAPFIVGDGTTLSLDDLKALQLGAPLTIEMTQVESDIREQNPFTGNWEVIGEWPDLFYDIDPKTVTFFYTEKDGT…	NA
CDS3	02651	515	NA	NA	NO	ND	YES	NA	NA	NA	NA	NA	NA	NA	cyt.hmm	525	2.4e-25	ND	NA	NA	NA	NA	NA	NA	ATGAAATTAATATCAAAAATAGTAATGACCACGTTAATAGTATTGAGTACATTTGCATTCAACTTAGGTGGACAATTTGATAAGAGTTTTCTTTCTACCTCAAAAGCATATGCGGATGTAATCAAGGCACTTCCACAAAATGCGTCAAAGATAGAGTTAGATTATGCTCCTGTGTATGACTACGACACAGACGGGTGTTATGCGACTGCAGCAATTTCTCCAGATGGCACGACTAACCCTGGCCTAAGTTTGGGCGGTTCCCCGGAAAGTGTCTGTAGAGATGTTAACCGACTGGAAAATTCAAACACTTATTCTCGGGCCAAATCAAATAATGGTTGGACTGCCATTATGTATGCGAGTTACTTTGAGAAAGATCAACAAACTTCGGGCCCTGCTGCG…	MKLISKIVMTTLIVLSTFAFNLGGQFDKSFLSTSKAYADVIKALPQNASKIELDYAPVYDYDTDGCYATAAISPDGTTNPGLSLGGSPESVCRDVNRLENSNTYSRAKSNNGWTAIMYASYFEKDQQTSGPAALGHRHDWEHTIVWVKDSQVQYVTYSAHGNWYTNPRSNVRFDGNHPKIVYHKDGGLTHAFRLANSNDEPPENYYHQWLQLPMVGWNGYPSPNIREKLMTTNFGDATLEIKDGRFEKALANAKPPINFDPYAPELEDGGTYQIVSILNNSSVVDLNQADGNVQLWQNGNANNQKWKLVYDSNKSAYQIKNIANQNLVLAWNDLNGSNNVVATSNQNKEEQYWIPTEAGNGYYYVRNKKDQNKVLDVSGYGTANGTNVTVYNFHGGNNQ…	NA
CDS3	06212	379	NA	NA	NO	YES	NO	Cry78Aa1	359	319	63-375	48-354	29.153605015674	3e-37	NA	NA	NA	Rank1	NO	NO	NO	NO	YES	NO	ATGAAATTCTTATCAAAAAAAGCTATGACAGGGTTACTTGTAGGAGCAACAACTCTATCTATCTGGGCTCCTGCAAGTGAAGCAGCTCCAGCGAATAATCAGTATTATTCTATTAATTTGCAAGCTAATCAAAACTTAGTTTGGGATGTATCAGGAAGTTTGGAGTTACCTGGAAGACCTATTAAGAATAAAGATATTATTTTATCTAATGCAAACAATAATGACAATCAACAATTTGCCTTTTTTCCACTTGATGACGGACGATATGCAATTGTAAATAAAAATAGTGGGAAATCTGCAATTGGTTTTGATGAAGCTTTGCTAGATGTGAGTTGGGATGGTTCCCCTGCTCAACAATGGTATTTACGAGACAAGGGAAGTAATAATTATGAAATTGTA…	MKFLSKKAMTGLLVGATTLSIWAPASEAAPANNQYYSINLQANQNLVWDVSGSLELPGRPIKNKDIILSNANNNDNQQFAFFPLDDGRYAIVNKNSGKSAIGFDEALLDVSWDGSPAQQWYLRDKGSNNYEIVNQGNGKVASYGKLYTPIPASIQEIVDLDDSNPSDPDRVFYIGNSLSSFELPTLPATGNRPDAPNYTGSVDQQLPQTSNSVVVGASLIPCIMVKDSQASDYTKIHNSPYYTLVKEEYWDKTFSAVIPAGITRTYSFKTGMTSVDQQKMTDTLSMKIGADFGLKYGDSTASLKSEISRTIQTEITSTDTEASEETVNSTVTSEPGKTTGFTEYQLATKYTLKRADGSIVSDPWIVKNNKITVARKNAQ	NA
CDS4	00131	1241	NA	NA	YES	NO	NO	NA	NA	NA	NA	NA	NA	NA	NA	NA	NA	Rank1	NO	NO	NO	NO	NO	NO	TTGAATCTACAAACGGGATCAGTGACTCTTCATGTTACGTCAGATACAGTTCCTTTTTCACCTGAAGTGATGGTCAACAATACGAATTATCGCTTACAATCCGGTCAGAATGTAACAATTGATCATCTTCCTGCGGGATACCTTTCTTTGAAGGCAAATCCAGTTACCGTGGGAGACAAGATGTATCTTACAAAATTCAGCCCGGCAGTTGTCGATATTACGCCTGGTAAGGTGGCGCAAATTTATATCACCTTTGATGTGTTGGCTAGCCCAGAGGATATAGATCTAGATGGAATTCCCAATACATTAGAAATCAATGGGTATGTATGGAATCCTGTTACATTGGCATTTGAAGCCTATGATCCAAATAACCCTGTCCATCAGGGTCTTGAGGTTTAC…	MNLQTGSVTLHVTSDTVPFSPEVMVNNTNYRLQSGQNVTIDHLPAGYLSLKANPVTVGDKMYLTKFSPAVVDITPGKVAQIYITFDVLASPEDIDLDGIPNTLEINGYVWNPVTLAFEAYDPNNPVHQGLEVYRTNPLSKSTSGDPYSDSRKASKRDLSYLRPPYDHPWVAASPLIKARTLEYAVTPIAEISDAQGNSIATSFSQSVTTSDSQTHGADFSVSQEIGWSLVRPDINTSITSGYSGSRTWGTESTNETGSEEGISWETAVTVNTAEAADVTFTVVLRNEGSLYASNIHSTFNILLAGKVIATVSGISIAALGPGEQSAPFIVGDGTTLSLDDLKALQLGAPLTIEMTQVESDIREQNPFTGNWEVIGEWPDLFYDIDPKTVTFFYTEKDGT…	NA
CDS4	02206	789	NA	NA	NO	YES	YES	Vip3Aa12	789	789	1-789	1-789	100	0.0	NA	NA	0.0	Rank4	NA	NA	NA	NA	NA	NA	ATGAACAAGAATAATACTAAATTAAGCACAAGAGCCTTACCAAGTTTTATTGATTATTTTAATGGCATTTATGGATTTGCCACTGGTATCAAAGACATTATGAACATGATTTTTAAAACGGATACAGGTGGTGATCTAACCCTAGACGAAATTTTAAAGAATCAGCAGTTACTAAATGATATTTCTGGTAAATTGGATGGGGTGAATGGAAGCTTAAATGATCTTATCGCACAGGGAAACTTAAATACAGAATTATCTAAGGAAATATTAAAAATTGCAAATGAACAAAATCAAGTTTTAAATGATGTTAATAACAAACTCGATGCGATAAATACGATGCTTCGGGTATATCTACCTAAAATTACCTCTATGTTGAGTGATGTAATGAAACAAAATTAT…	MNKNNTKLSTRALPSFIDYFNGIYGFATGIKDIMNMIFKTDTGGDLTLDEILKNQQLLNDISGKLDGVNGSLNDLIAQGNLNTELSKEILKIANEQNQVLNDVNNKLDAINTMLRVYLPKITSMLSDVMKQNYALSLQIEYLSKQLQEISDKLDIINVNVLINSTLTEITPAYQRIKYVNEKFEELTFATETSSKVKKDGSPADILDELTELTELAKSVTKNDVDGFEFYLNTFHDVMVGNNLFGRSALKTASELITKENVKTSGSEVGNVYNFLIVLTALQAKAFLTLTTCRKLLGLADIDYTSIMNEHLNKEKEEFRVNILPTLSNTFSNPNYAKVKGSDEDAKMIVEAKPGHALIGFEISNDSITVLKVYEAKLKQNYQVDKDSLSEVIYGDMDKL…	NA
CDS4	02209	633	NA	NA	YES	YES	YES	Cry2Ab35	633	633	1-633	1-633	100	0.0	cry.hmm	1183	0.0	Rank4	YES	NO	YES	YES	NO	NO	ATGAATAGTGTATTGAATAGCGGAAGAACTACTATTTGTGATGCGTATAATGTAGCGGCTCATGATCCATTTAGTTTTCAACACAAATCATTAGATACCGTACAAAAGGAATGGACGGAGTGGAAAAAAAATAATCATAGTTTATACCTAGATCCTATTGTTGGAACTGTGGCTAGTTTTCTGTTAAAGAAAGTGGGGAGTCTTGTTGGAAAAAGGATACTAAGTGAGTTACGGAATTTAATATTTCCTAGTGGTAGTACAAATCTAATGCAAGATATTTTAAGAGAGACAGAAAAATTCCTGAATCAAAGACTTAATACAGACACTCTTGCCCGTGTAAATGCGGAATTGACAGGGCTGCAAGCAAATGTAGAAGAGTTTAATCGACAAGTAGATAAT…	MNSVLNSGRTTICDAYNVAAHDPFSFQHKSLDTVQKEWTEWKKNNHSLYLDPIVGTVASFLLKKVGSLVGKRILSELRNLIFPSGSTNLMQDILRETEKFLNQRLNTDTLARVNAELTGLQANVEEFNRQVDNFLNPNRNAVPLSITSSVNTMQQLFLNRLPQFQMQGYQLLLLPLFAQAANLHLSFIRDVILNADEWGISAATLRTYRDYLKNYTRDYSNYCINTYQSAFKGLNTRLHDMLEFRTYMFLNVFEYVSIWSLFKYQSLLVSSGANLYASGSGPQQTQSFTSQDWPFLYSLFQVNSNYVLNGFSGARLSNTFPNIVGLPGSTTTHALLAARVNYSGGISSGDIGASPFNQNFNCSTFLPPLLTPFVRSWLDSGSDREGVATVTNWQTESFE…	NA
CDS4	02975	633	NA	NA	YES	YES	YES	Cry2Aa10	633	633	1-633	1-633	100	0.0	cry.hmm	1183	0.0	Rank4	YES	NO	YES	YES	NO	NO	ATGAATAATGTATTGAATAGTGGAAGAACAACTATTTGTGATGCGTATAATGTAGTAGCCCATGATCCATTTAGTTTTGAACATAAATCATTAGATACCATCCAAAAAGAATGGATGGAGTGGAAAAGAACAGATCATAGTTTATATGTAGCTCCTGTAGTCGGAACTGTGTCTAGTTTTTTGCTAAAGAAAGTGGGGAGTCTTATTGGAAAAAGGATATTGAGTGAATTATGGGGGATAATATTTCCTAGTGGTAGTACAAATCTAATGCAAGATATTTTAAGGGAGACAGAACAATTCCTAAATCAAAGACTTAATACAGATACCCTTGCTCGTGTAAATGCAGAATTGATAGGGCTCCAAGCGAATATAAGGGAGTTTAATCAACAAGTAGATAAT…	MNNVLNSGRTTICDAYNVVAHDPFSFEHKSLDTIQKEWMEWKRTDHSLYVAPVVGTVSSFLLKKVGSLIGKRILSELWGIIFPSGSTNLMQDILRETEQFLNQRLNTDTLARVNAELIGLQANIREFNQQVDNFLNPTQNPVPLSITSSVNTMQQLFLNRLPQFQIQGYQLLLLPLFAQAANMHLSFIRDVILNADEWGISAATLRTYRDYLRNYTRDYSNYCINTYQTAFRGLNTRLHDMLEFRTYMFLNVFEYVSIWSLFKYQSLMVSSGANLYASGSGPQQTQSFTAQNWPFLYSLFQVNSNYILSGISGTRLSITFPNIGGLPGSTTTHSLNSARVNYSGGVSSGLIGATNLNHNFNCSTVLPPLSTPFVRSWLDSGTDREGVATSTNWQTESFQ…	NA
CDS4	02982	719	NA	NA	YES	YES	YES	Cry1Ia40	719	719	1-719	1-719	100	0.0	cry.hmm	1183	0.0	Rank4	YES	YES	YES	NO	NO	NO	ATGAAACTAAAGAATCAAGATAAGCATCAAAGTTTTTCTAGCAATGCGAAAGTAGATAAAATCTCTACGGATTCACTAAAAAATGAAACAGATATAGAATTACAAAACATTAATCATGAAGATTGTTTGAAAATGTCTGAGTATGAAAATGTAGAGCCGTTTGTTAGTGCATCAACAATTCAAACAGGTATTGGTATTGCGGGTAAAATACTTGGTACCCTAGGCGTTCCTTTTGCAGGACAAGTAGCTAGTCTTTATAGTTTTATCTTAGGTGAGCTATGGCCTAAGGGGAAAAATCAATGGGAAATCTTTATGGAACATGTAGAAGAGATTATTAATCAAAAAATATCAACTTATGCAAGAAATAAAGCACTTACAGACTTGAAAGGATTAGGAGAT…	MKLKNQDKHQSFSSNAKVDKISTDSLKNETDIELQNINHEDCLKMSEYENVEPFVSASTIQTGIGIAGKILGTLGVPFAGQVASLYSFILGELWPKGKNQWEIFMEHVEEIINQKISTYARNKALTDLKGLGDALAVYHDSLESWVGNRNNTRARSVVKSQYIALELMFVQKLPSFAVSGEEVPLLPIYAQAANLHLLLLRDASIFGKEWGLSSSEISTFYNRQVERAGDYSDHCVKWYSTGLNNLRGTNAESWVRYNQFRRDMTLMVLDLVALFPSYDTQMYPIKTTAQLTREVYTDAIGTVHPHPSFTSTTWYNNNAPSFSAIEAAVVRNPHLLDFLEQVTIYSLLSRWSNTQYMNMWGGHKLEFRTIGGTLNISTQGSTNTSINPVTLPFTSRDVY…	NA
CDS4	02983	1177	NA	NA	YES	YES	YES	Cry1Ac15	1177	1177	1-1177	1-1177	100	0.0	cry.hmm	1183	0.0	Rank4	YES	YES	YES	NO	NO	NO	ATGGATAACAATCCGAACATCAATGAATGCATTCCTTATAATTGTTTAAGTAACCCTGAAGTAGAAGTATTAGGTGGAGAAAGAATAGAAACTGGTTACACCCCAATCGATATTTCCTTGTCGCTAACGCAATTTCTTTTGAGTGAATTTGTTCCCGGTGCTGGATTTGTGTTAGGACTAGTTGATATAATATGGGGAATTTTTGGTCCCTCTCAATGGGACGCATTTCTTGTACAAATTGAACAGTTAATTAACCAAAGAATAGAAGAATTCGCTAGGAACCAAGCCATTTCTAGATTAGAAGGACTAAGCAATCTTTATCAAATTTACGCAGAATCTTTTAGAGAGTGGGAAGCAGATCCTACTAATCCAGCATTAAGAGAAGAGATGCGTATTCAA…	MDNNPNINECIPYNCLSNPEVEVLGGERIETGYTPIDISLSLTQFLLSEFVPGAGFVLGLVDIIWGIFGPSQWDAFLVQIEQLINQRIEEFARNQAISRLEGLSNLYQIYAESFREWEADPTNPALREEMRIQFNDMNSALTTAIPLFAVQNYQVPLLSVYVQAANLHLSVLRDVSVFGQRWGFDAATINSRYNDLTRLIGNYTDYAVRWYNTGLERVWGPDSRDWVRYNQFRRELTLTVLDIVALFPNYDSRRYPIRTVSQLTREIYTNPVLENFDGSFRGSAQGIERSIRSPHLMDILNSITIYTDAHRGYYYWSGHQIMASPVGFSGPEFTFPLYGTMGNAAPQQRIVAQLGQGVYRTLSSTFYRRPFNIGINNQQLSVLDGTEFAYGTSSNLPSA…	NA
CDS4	04377	1177	NA	NA	YES	YES	YES	Cry1Ac15	1177	1177	1-1177	1-1177	100	0.0	cry.hmm	1183	0.0	Rank4	YES	YES	YES	NO	NO	NO	ATGGATAACAATCCGAACATCAATGAATGCATTCCTTATAATTGTTTAAGTAACCCTGAAGTAGAAGTATTAGGTGGAGAAAGAATAGAAACTGGTTACACCCCAATCGATATTTCCTTGTCGCTAACGCAATTTCTTTTGAGTGAATTTGTTCCCGGTGCTGGATTTGTGTTAGGACTAGTTGATATAATATGGGGAATTTTTGGTCCCTCTCAATGGGACGCATTTCTTGTACAAATTGAACAGTTAATTAACCAAAGAATAGAAGAATTCGCTAGGAACCAAGCCATTTCTAGATTAGAAGGACTAAGCAATCTTTATCAAATTTACGCAGAATCTTTTAGAGAGTGGGAAGCAGATCCTACTAATCCAGCATTAAGAGAAGAGATGCGTATTCAA…	MDNNPNINECIPYNCLSNPEVEVLGGERIETGYTPIDISLSLTQFLLSEFVPGAGFVLGLVDIIWGIFGPSQWDAFLVQIEQLINQRIEEFARNQAISRLEGLSNLYQIYAESFREWEADPTNPALREEMRIQFNDMNSALTTAIPLFAVQNYQVPLLSVYVQAANLHLSVLRDVSVFGQRWGFDAATINSRYNDLTRLIGNYTDYAVRWYNTGLERVWGPDSRDWVRYNQFRRELTLTVLDIVALFPNYDSRRYPIRTVSQLTREIYTNPVLENFDGSFRGSAQGIERSIRSPHLMDILNSITIYTDAHRGYYYWSGHQIMASPVGFSGPEFTFPLYGTMGNAAPQQRIVAQLGQGVYRTLSSTFYRRPFNIGINNQQLSVLDGTEFAYGTSSNLPSA…	NA
CDS4	04998	1177	NA	NA	YES	YES	YES	Cry1Ac15	1177	1177	1-1177	1-1177	100	0.0	cry.hmm	1183	0.0	Rank4	YES	YES	YES	NO	NO	NO	ATGGATAACAATCCGAACATCAATGAATGCATTCCTTATAATTGTTTAAGTAACCCTGAAGTAGAAGTATTAGGTGGAGAAAGAATAGAAACTGGTTACACCCCAATCGATATTTCCTTGTCGCTAACGCAATTTCTTTTGAGTGAATTTGTTCCCGGTGCTGGATTTGTGTTAGGACTAGTTGATATAATATGGGGAATTTTTGGTCCCTCTCAATGGGACGCATTTCTTGTACAAATTGAACAGTTAATTAACCAAAGAATAGAAGAATTCGCTAGGAACCAAGCCATTTCTAGATTAGAAGGACTAAGCAATCTTTATCAAATTTACGCAGAATCTTTTAGAGAGTGGGAAGCAGATCCTACTAATCCAGCATTAAGAGAAGAGATGCGTATTCAA…	MDNNPNINECIPYNCLSNPEVEVLGGERIETGYTPIDISLSLTQFLLSEFVPGAGFVLGLVDIIWGIFGPSQWDAFLVQIEQLINQRIEEFARNQAISRLEGLSNLYQIYAESFREWEADPTNPALREEMRIQFNDMNSALTTAIPLFAVQNYQVPLLSVYVQAANLHLSVLRDVSVFGQRWGFDAATINSRYNDLTRLIGNYTDYAVRWYNTGLERVWGPDSRDWVRYNQFRRELTLTVLDIVALFPNYDSRRYPIRTVSQLTREIYTNPVLENFDGSFRGSAQGIERSIRSPHLMDILNSITIYTDAHRGYYYWSGHQIMASPVGFSGPEFTFPLYGTMGNAAPQQRIVAQLGQGVYRTLSSTFYRRPFNIGINNQQLSVLDGTEFAYGTSSNLPSA…	NA
