## Supplementary material for "BtToxin_Digger: a comprehensive and high-throughput pipeline for mining toxin protein genes from *Bacillus thuringiensis*": Example Results: All_Toxins.txt

Strain	Protein_id	Protein_len	Strand	Gene location on scaffold	SVM	BLAST	HMM	Hit_id	Hit_length	Aln_length	Query start-end	Hit stard-end	Identity	Evalue of blast	Hmm hit	Hmm hit length	Evalue of Hmm	Nomenclature	Endotoxin_N	Endotoxin_M	Endotoxin_C	Endotoxin_mid	Toxin_10	ETX_MTX2	Gene sequence	Protein sequence	Scaffold sequence
Genome1	108_00001	740	+3	723-2942	NO	YES	YES	Cry1Da2	1165	739	2-740	1-739	100	0.0	cry.hmm	1183	1.2e-223	Rank4	YES	YES	YES	NO	NO	NO	TTTATGGAAATAAATAATCAAAACCAATGTGTGCCTTACAATTGTTTAAGTAATCCTAAGGAGATAATATTAGGCGAGGAAAGGCTAGAAACAGGGAATACTGTAGCAGACATTTCATTAGGGCTTATTAATTTTCTATATTCTAATTTTGTACCAGGAGGAGGATTTATAGTAGGTTTACTAGAATTAATATGGGGATTTATAGGGCCTTCGCAATGGGATATTTTTTTAGCTCAAATTGAGCAATTGATTAGTCAAAGAATAGAAGAATTTGCTAGGAATCAGGCAATTTCAAGATTGGAGGGGCTAAGCAATCTTTATAAGGTCTATGTTAGAGCGTTTAGCGACTGGGAGAAAGATCCTACTAATCCTGCTTTAAGGGAAGAAATGCGTATACAA…	FMEINNQNQCVPYNCLSNPKEIILGEERLETGNTVADISLGLINFLYSNFVPGGGFIVGLLELIWGFIGPSQWDIFLAQIEQLISQRIEEFARNQAISRLEGLSNLYKVYVRAFSDWEKDPTNPALREEMRIQFNDMNSALITAIPLFRVQNYEVALLSVYVQAANLHLSILRDVSVFGERWGYDTATINNRYSDLTSLIHVYTNHCVDTYNQGLRRLEGRFLSDWIVYNRFRRQLTISVLDIVAFFPNYDIRTYPIQTATQLTREVYLDLPFINENLSPAASYPTFSAAESAIIRSPHLVDFLNSFTIYTDSLARYAYWGGHLVNSFRTGTTTNLIRSPLYGREGNTERPVTITASPSVPIFRTLSYITGLDNSNPVAGIEGVEFQNTISRSIYRKSG…	TAAGCATCCGCAAGGTTGCGAACAGACGACTGAATCGCAATACTATCCACTTCTTTTAGCCAAACAAGCTCTTTCTTCATGGCAGGTAGTTTGGCAGAGAATGTACCATAGGTCAAGCCTTTTCCTGTCTCTTTGTATACTTGATCCCATAAGGATAGGAAATGATTGAATACAAAGCGAGAACACCCAATCGTTTTGTTGATTAGAATTGCTTGTGCCTGATTTGGATAGATACGAAACTTATAGGCTTTATTCATCATTATGTAATTCACCTCCATTTCGGTATATGACTATTATACACCGAACATACATTCGATAGATAGTGGAGTAACACTTTCTGTATATCTAACAATTAAGATGGCTTCCTGCCATCCCTTGTTCGAATTCATCTCCCACCTA…
Genome1	157_00001	604	+2	2-1813	NO	YES	YES	Cry1Ac16	1178	604	1-604	176-779	100	0.0	cry.hmm	1183	5.4e-187	Rank4	NO	YES	YES	NO	NO	NO	TCAGTGTTTGGACAAAGGTGGGGATTTGATGCCGCGACTATCAATAGTCGTTATAATGATTTAACTAGGCTTATTGGCAACTATACAGATTATGCTGTACGCTGGTACAATACGGGATTAGAACGTGTATGGGGACCGGATTCTAGAGATTGGGTAAGGTATAATCAATTTAGAAGAGAATTAACACTAACTGTATTAGATATCGTTGCTCTGTTCCCGAATTATGATAGTAGAAGATATCCAATTCGAACAGTTTCCCAATTAACAAGAGAAATTTATACAAACCCAGTATTAGAAAATTTTGATGGTAGTTTTCGAGGCTCGGCTCAGGGCATAGAAAGAAGTATTAGGAGTCCACATTTGATGGATATACTTAACAGTATAACCATCTATACGGAT…	SVFGQRWGFDAATINSRYNDLTRLIGNYTDYAVRWYNTGLERVWGPDSRDWVRYNQFRRELTLTVLDIVALFPNYDSRRYPIRTVSQLTREIYTNPVLENFDGSFRGSAQGIERSIRSPHLMDILNSITIYTDAHRGYYYWSGHQIMASPVGFSGPEFTFPLYGTMGNAAPQQRIVAQLGQGVYRTLSSTLYRRPFNIGINNQQLSVLDGTEFAYGTSSNLPSAVYRKSGTVDSLDEIPPQNNNVPPRQGFSHRLSHVSMFRSGFSNSSVSIIRAPMFSWIHRSAEFNNIIASDSITQIPAVKGNFLFNGSVISGPGFTGGDLVRLNSSGNNIQNRGYIEVPIHFPSTSTRYRVRVRYASVTPIHLNVNWGNSSIFSNTVPATATSLDNLQSSDFGYFE…	TTCAGTGTTTGGACAAAGGTGGGGATTTGATGCCGCGACTATCAATAGTCGTTATAATGATTTAACTAGGCTTATTGGCAACTATACAGATTATGCTGTACGCTGGTACAATACGGGATTAGAACGTGTATGGGGACCGGATTCTAGAGATTGGGTAAGGTATAATCAATTTAGAAGAGAATTAACACTAACTGTATTAGATATCGTTGCTCTGTTCCCGAATTATGATAGTAGAAGATATCCAATTCGAACAGTTTCCCAATTAACAAGAGAAATTTATACAAACCCAGTATTAGAAAATTTTGATGGTAGTTTTCGAGGCTCGGCTCAGGGCATAGAAAGAAGTATTAGGAGTCCACATTTGATGGATATACTTAACAGTATAACCATCTATACGGA…
Genome1	161_00001	579	+2	2-1738	NO	YES	YES	Cry1Aa18	1225	579	1-579	175-753	100	0.0	cry.hmm	1183	1.1e-179	Rank4	NO	YES	YES	NO	NO	NO	TCAGTGTTTGGACAAAGGTGGGGATTTGATGCCGCGACTATCAATAGTCGTTATAATGATTTAACTAGGCTTATTGGCAACTATACAGATTATGCTGTGCGCTGGTACAATACGGGATTAGAGCGTGTATGGGGACCGGATTCTAGAGATTGGGTAAGGTATAATCAATTTAGAAGAGAGCTAACACTTACTGTATTAGATATCGTTGCTCTATTCTCAAATTATGATAGTCGAAGGTATCCAATTCGAACAGTTTCCCAATTAACAAGAGAAATTTATACGAACCCAGTATTAGAAAATTTTGATGGTAGTTTTCGTGGAATGGCTCAGAGAATAGAACAGAATATTAGGCAACCACATCTTATGGATATCCTTAATAGTATAACCATTTATACTGAT…	SVFGQRWGFDAATINSRYNDLTRLIGNYTDYAVRWYNTGLERVWGPDSRDWVRYNQFRRELTLTVLDIVALFSNYDSRRYPIRTVSQLTREIYTNPVLENFDGSFRGMAQRIEQNIRQPHLMDILNSITIYTDVHRGFNYWSGHQITASPVGFSGPEFAFPLFGNAGNAAPPVLVSLTGLGIFRTLSSPLYRRIILGSGPNNQELFVLDGTEFSFASLTTNLPSTIYRQRGTVDSLDVIPPQDNSVPPRAGFSHRLSHVTMLSQAAGAVYTLRAPTFSWQHRSAEFNNIIPSSQITQIPLTKSTNLGSGTSVVKGPGFTGGDILRRTSPGQISTLRVNITAPLSQRYRVRIRYASTTNLQFHTSIDGRPINQGNFSATMSSGSNLQSGSFRTVGFTTPF…	TTCAGTGTTTGGACAAAGGTGGGGATTTGATGCCGCGACTATCAATAGTCGTTATAATGATTTAACTAGGCTTATTGGCAACTATACAGATTATGCTGTGCGCTGGTACAATACGGGATTAGAGCGTGTATGGGGACCGGATTCTAGAGATTGGGTAAGGTATAATCAATTTAGAAGAGAGCTAACACTTACTGTATTAGATATCGTTGCTCTATTCTCAAATTATGATAGTCGAAGGTATCCAATTCGAACAGTTTCCCAATTAACAAGAGAAATTTATACGAACCCAGTATTAGAAAATTTTGATGGTAGTTTTCGTGGAATGGCTCAGAGAATAGAACAGAATATTAGGCAACCACATCTTATGGATATCCTTAATAGTATAACCATTTATACTGA…
Genome1	175_00001	431	+2	2-1294	NO	YES	YES	Cry1Ac30	1178	431	1-431	748-1178	100	0.0	cry.hmm	1183	2.4e-191	Rank4	NO	NO	NO	NO	NO	NO	ACCCGTTATCAATTAAGAGGGTATATCGAAGATAGTCAAGACTTAGAAATCTATTTAATTCGCTACAATGCAAAACATGAAACAGTAAATGTGCCAGGTACGGGTTCCTTATGGCCGCTTTCAGCCCAAAGTCCAATCGGAAAGTGTGGAGAGCCGAATCGATGCGCGCCACACCTTGAATGGAATCCTGACTTAGATTGTTCGTGTAGGGATGGAGAAAAGTGTGCCCATCATTCGCATCATTTCTCCTTAGACATTGATGTAGGATGTACAGACTTAAATGAGGACCTAGGTGTATGGGTGATCTTTAAGATTAAGACGCAAGATGGGCACGCAAGACTAGGGAATCTAGAGTTTCTCGAAGAGAAACCATTAGTAGGAGAAGCGCTAGCTCGTGTG…	TRYQLRGYIEDSQDLEIYLIRYNAKHETVNVPGTGSLWPLSAQSPIGKCGEPNRCAPHLEWNPDLDCSCRDGEKCAHHSHHFSLDIDVGCTDLNEDLGVWVIFKIKTQDGHARLGNLEFLEEKPLVGEALARVKRAEKKWRDKREKLEWETNIVYKEAKESVDALFVNSQYDQLQADTNIAMIHAADKRVHSIREAYLPELSVIPGVNAAIFEELEGRIFTAFSLYDARNVIKNGDFNNGLSCWNVKGHVDVEEQNNQRSVLVVPEWEAEVSQEVRVCPGRGYILRVTAYKEGYGEGCVTIHEIENNTDELKFSNCVEEEIYPNNTVTCNDYTVNQEEYGGAYTSRNRGYNEAPSVPADYASVYEEKSYTDGRRENPCEFNRGYRDYTPLPVGYVTKEL…	TACCCGTTATCAATTAAGAGGGTATATCGAAGATAGTCAAGACTTAGAAATCTATTTAATTCGCTACAATGCAAAACATGAAACAGTAAATGTGCCAGGTACGGGTTCCTTATGGCCGCTTTCAGCCCAAAGTCCAATCGGAAAGTGTGGAGAGCCGAATCGATGCGCGCCACACCTTGAATGGAATCCTGACTTAGATTGTTCGTGTAGGGATGGAGAAAAGTGTGCCCATCATTCGCATCATTTCTCCTTAGACATTGATGTAGGATGTACAGACTTAAATGAGGACCTAGGTGTATGGGTGATCTTTAAGATTAAGACGCAAGATGGGCACGCAAGACTAGGGAATCTAGAGTTTCTCGAAGAGAAACCATTAGTAGGAGAAGCGCTAGCTCGTGT…
Genome1	19_00002	447	+2	2-1342	NO	YES	YES	Cry1Da2	1165	447	1-447	719-1165	100	0.0	cry.hmm	1183	7.5e-200	Rank4	NO	NO	NO	NO	NO	NO	TATCAAAAAATAGATGAGTCGAAATTAAAAGCCTATACCCGTTATCAATTAAGAGGGTATATCGAAGATAGTCAAGACTTAGAAATCTATTTAATTCGTTACAATGCAAAACACGAAATAGTAAATGTACCAGGTACAGGAAGTTTATGGCCTCTTTCTGTAGAAAATCAAATTGGACCTTGTGGAGAACCGAATCGATGCGCGCCACACCTTGAATGGAATCCTGATTTACACTGTTCCTGCAGAGACGGGGAAAAATGTGCACATCATTCTCATCATTTCTCTTTGGACATTGATGTTGGATGTACAGACTTAAATGAGGACTTAGGTGTATGGGTGATATTCAAGATTAAGACGCAAGATGGCCACGCACGACTAGGGAATCTAGAGTTTCTCGAA…	YQKIDESKLKAYTRYQLRGYIEDSQDLEIYLIRYNAKHEIVNVPGTGSLWPLSVENQIGPCGEPNRCAPHLEWNPDLHCSCRDGEKCAHHSHHFSLDIDVGCTDLNEDLGVWVIFKIKTQDGHARLGNLEFLEEKPLLGEALARVKRAEKKWRDKRETLQLETTIVYKEAKESVDALFVNSQYDRLQADTNIAMIHAADKRVHRIREAYLPELSVIPGVNAAIFEELEERIFTAFSLYDARNIIKNGDFNNGLLCWNVKGHVEVEEQNNHRSVLVIPEWEAEVSQEVRVCPGRGYILRVTAYKEGYGEGCVTIHEIENNTDELKFNNCVEEEVYPNNTVTCINYTATQEEYEGTYTSRNRGYDEAYGNNPSVPADYASVYEEKSYTDRRRENPCESNRG…	ATATCAAAAAATAGATGAGTCGAAATTAAAAGCCTATACCCGTTATCAATTAAGAGGGTATATCGAAGATAGTCAAGACTTAGAAATCTATTTAATTCGTTACAATGCAAAACACGAAATAGTAAATGTACCAGGTACAGGAAGTTTATGGCCTCTTTCTGTAGAAAATCAAATTGGACCTTGTGGAGAACCGAATCGATGCGCGCCACACCTTGAATGGAATCCTGATTTACACTGTTCCTGCAGAGACGGGGAAAAATGTGCACATCATTCTCATCATTTCTCTTTGGACATTGATGTTGGATGTACAGACTTAAATGAGGACTTAGGTGTATGGGTGATATTCAAGATTAAGACGCAAGATGGCCACGCACGACTAGGGAATCTAGAGTTTCTCGA…
Genome1	19_00006	1208	+3	4275-7898	NO	YES	YES	Cry1Ca15	1189	1189	20-1208	1-1189	100	0.0	cry.hmm	1183	0	Rank4	YES	YES	YES	NO	NO	NO	AAAACAGTATCAAACTATCAGAACTTTGGTAGTTTAATAAAAAAACGGAGGTATTTTATGGAGGAAAATAATCAAAATCAATGCATACCTTACAATTGTTTAAGTAATCCTGAAGAAGTACTTTTGGATGGAGAACGGATATCAACTGGTAATTCATCAATTGATATTTCTCTGTCACTTGTTCAGTTTCTGGTATCTAACTTTGTACCAGGGGGAGGATTTTTAGTTGGATTAATAGATTTTGTATGGGGAATAGTTGGCCCTTCTCAATGGGATGCATTTCTAGTACAAATTGAACAATTAATTAATGAAAGAATAGCTGAATTTGCTAGGAATGCTGCTATTGCTAATTTAGAAGGATTAGGAAACAATTTCAATATATATGTGGAAGCATTTAAA…	KTVSNYQNFGSLIKKRRYFMEENNQNQCIPYNCLSNPEEVLLDGERISTGNSSIDISLSLVQFLVSNFVPGGGFLVGLIDFVWGIVGPSQWDAFLVQIEQLINERIAEFARNAAIANLEGLGNNFNIYVEAFKEWEEDPNNPATRTRVIDRFRILDGLLERDIPSFRISGFEVPLLSVYAQAANLHLAILRDSVIFGERWGLTTINVNENYNRLIRHIDEYADHCANTYNRGLNNLPKSTYQDWITYNRLRRDLTLTVLDIAAFFPNYDNRRYPIQPVGQLTREVYTDPLINFNPQLQSVAQLPTFNVMESSAIRNPHLFDILNNLTIFTDWFSVGRNFYWGGHRVISSLIGGGNITSPIYGREANQEPPRSFTFNGPVFRTLSNPTLRLLQQPWPAPP…	ATATCAAAAAATAGATGAGTCGAAATTAAAAGCCTATACCCGTTATCAATTAAGAGGGTATATCGAAGATAGTCAAGACTTAGAAATCTATTTAATTCGTTACAATGCAAAACACGAAATAGTAAATGTACCAGGTACAGGAAGTTTATGGCCTCTTTCTGTAGAAAATCAAATTGGACCTTGTGGAGAACCGAATCGATGCGCGCCACACCTTGAATGGAATCCTGATTTACACTGTTCCTGCAGAGACGGGGAAAAATGTGCACATCATTCTCATCATTTCTCTTTGGACATTGATGTTGGATGTACAGACTTAAATGAGGACTTAGGTGTATGGGTGATATTCAAGATTAAGACGCAAGATGGCCACGCACGACTAGGGAATCTAGAGTTTCTCGA…
Genome1	320_00001	176	-2	3-530	NO	YES	YES	Cry1Ab11	695	176	1-176	32-207	99.4318181818182	2e-123	cry.hmm	1183	9.8e-54	Rank4	YES	NO	NO	NO	NO	NO	AGCATAATCTGTATAGTTGCCAATAAGCCTAGTTAAATCATTATAACGACTATTGATAGTCGCGGCATCAAATCCCCACCTTTGTCCAAACACTGAAACATCTCTCAAAACTGATAAATGTAAATTTGCAGCTTGAACATATACTGATAAAAGAGGAACTTGATAATTTTGAACTGCAAAAAGAGGAATAGCGGTTGTAAGGGCACTGTTCATGTCATTGAATTGAATACGCATCTCTTCTCTTAATGCTGGATTAGTAGGATCTGCTTCCCACTCTCTAAAAGATTCTGCGTAAATTTGATAAAGATTGCTTAGTCCTTCTAATCTAGAAATGGCTTGGTTCCTAGCGAATTCTTCTATTCTTTGGTTAATTAACTGTTCAATTTGTACAAGAAATGC…	GYTPIDISLSLTQFLLSEFVPGAGFVLGLVDIIWGIFGPSQWDAFLVQIEQLINQRIEEFARNQAISRLEGLSNLYQIYAESFREWEADPTNPALREEMRIQFNDMNSALTTAIPLFAVQNYQVPLLSVYVQAANLHLSVLRDVSVFGQRWGFDAATINSRYNDLTRLIGNYTDYA	ACAGCATAATCTGTATAGTTGCCAATAAGCCTAGTTAAATCATTATAACGACTATTGATAGTCGCGGCATCAAATCCCCACCTTTGTCCAAACACTGAAACATCTCTCAAAACTGATAAATGTAAATTTGCAGCTTGAACATATACTGATAAAAGAGGAACTTGATAATTTTGAACTGCAAAAAGAGGAATAGCGGTTGTAAGGGCACTGTTCATGTCATTGAATTGAATACGCATCTCTTCTCTTAATGCTGGATTAGTAGGATCTGCTTCCCACTCTCTAAAAGATTCTGCGTAAATTTGATAAAGATTGCTTAGTCCTTCTAATCTAGAAATGGCTTGGTTCCTAGCGAATTCTTCTATTCTTTGGTTAATTAACTGTTCAATTTGTACAAGAAAT…
Genome1	528_00018	391	+2	19034-20206	NO	YES	NO	Cry78Aa1	359	349	45-387	20-354	32.6647564469914	2e-45	NA	NA	NA	Rank1	NO	NO	NO	NO	YES	NO	GGTGTACCAAATCATAATAAGGGGGATTTATTTATGAAAAAAAAGAAGATTAAGAGATTGCCGTTACCAAAAAAAGTTATAACAGGGTTATTTGTCGGAGCAATGGCTTTATCTATCTGGGCTCCGGAAAGTCAAGCAGCAACTCCAGAGAACAATAAATATTATAATATTAATTTGAAAGCTAATACATGGTTAAAGTGGAATGTAGAGGGAGCATCTACTAATAATGGTCCCACAATTCGTTTATGGGGTGGAAGCAATAATGAAAATGAAAAATTCACATTTTTTCCACTTGATGGAGGATTATATGCAATTGTAAATAAAAATAGTGGAAAACCTGTAACAGTTCAAAGTGGATCCAATATATTGACTCAATATAGTTGGACTGGTTCTTCTAAT…	GVPNHNKGDLFMKKKKIKRLPLPKKVITGLFVGAMALSIWAPESQAATPENNKYYNINLKANTWLKWNVEGASTNNGPTIRLWGGSNNENEKFTFFPLDGGLYAIVNKNSGKPVTVQSGSNILTQYSWTGSSNEQWYLRNQGNNYYEIVHQATGKVASYARNGNAEYVDLDDSNPYDPDRVFQISDAGASVQLPTLPTIGSRPNAPEYNPTGPIDQQLPQTSGSVVVGATSIPCIMVNDNQASDYTKIHNSPYYVLVKEEYWEKVRSEIIPAGGSSKYTVTTGVSTEDQQRMTDTLSMNFGADLGFKFKAVSASLQYGISKTLQTEISTTSTESTESTEEKTITSISGKDTGYTAYQLVTKYTLKRTDGSAVSSSWTVRDPNQTLVRTITN	CCAATGAGCAACAAAGTCAGCTTGTTCCATATTCTCTTCTGGAGTATTGCTATTCTCATTACTATTACGTTTGTTTATATCTTTTATATTTTGTTTTAAGGAAACAGGTTTTGTTTTATTGGTGTGACACTTTTTTTCATTTTTAACAGGTGCTTGTGTGACAACCTGTTCCTCCACAATGATTGGTTGAATAACAATAGCGTTACATGTTTGTCTCATATCGATTTTACGCTTCATTTCTAGCTGTTTAATAATACCTAAAGATTCTAGGTGTAGGCATACTCTAATAACCGTTCTACGGCTAATATTAAGGTCTTCAGCGATGTGTTTTTTCGTTCTGAAAGATACGCCAAAGAACTTAGAAGAATAGTTGTGTAATTTATTTAATACAGTTAATTG…
Genome1	543_00001	678	-1	5374-7407	NO	YES	YES	Cry2Ab35	633	633	46-678	1-633	100	0.0	cry.hmm	1183	9e-56	Rank4	YES	NO	YES	YES	NO	NO	ATAAAGTGGTGAAATATTAGTTGGTACAAGCATAATATTCATAAGATCAAATTGAGTACCGGAGTTTAATGTTACATTTATATCTAATGGTACATCAGAATTACTACTTGCTACTACATTACCGATATTAATATCTGAAAAACGAGCTCCATTATCATTAACTCCATCGTTATTTGTAGTAGTATTAACATTTGTAGCAGTATATACCCTACCGTTTATAGTAACTCGAATAGTGGAATTTCCTATTGAAGAAACTCTTAAATAAAGATTGTAACTATTTCCATTCCCTCTAAGCGTATAACGAGCTGTCGTGTTGTTTTGTTCAAACCTTAAAGAATCACCTTGATTTCCAAATTTTTCAGAAATAAATGTTCGTGTTTGATTATTCACTTGAGTTGC…	LIIIIKVRVVIVVVNKHFLKNIRYYQANLVSLILIYYLIFKEEFYMNSVLNSGRTTICDAYNVAAHDPFSFQHKSLDTVQKEWTEWKKNNHSLYLDPIVGTVASFLLKKVGSLVGKRILSELRNLIFPSGSTNLMQDILRETEKFLNQRLNTDTLARVNAELTGLQANVEEFNRQVDNFLNPNRNAVPLSITSSVNTMQQLFLNRLPQFQMQGYQLLLLPLFAQAANLHLSFIRDVILNADEWGISAATLRTYRDYLKNYTRDYSNYCINTYQSAFKGLNTRLHDMLEFRTYMFLNVFEYVSIWSLFKYQSLLVSSGANLYASGSGPQQTQSFTSQDWPFLYSLFQVNSNYVLNGFSGARLSNTFPNIVGLPGSTTTHALLAARVNYSGGISSGDIGAS…	TAACCCCCGCTATAATCAAAGTTTCTAATAAAGGGAATCTCATCAAAAATCCATATAGTAACCCCAACGAAAAATTAATCAAAATATAGATTGTTCCACCAATCGCGATAGAACGACCAGATTTAATTAGCTTTTTCATTGAAAATTCTAATCCTAGGTAAAATAGAAGAAAAAGTACTCCTATCCTTCCCAAGAAAGAGATTACACTTTCACTTTCTATAAATCTAAAATCGATTACACCTATTACCGGAGCGTGTGGGCCAACTAACATCCCCAGAACAATTAAAAAAGGAATAATTGAAAATTTAAGCCTTCCAGCGACTACTGCTGCAATTGCTACTAAAATTAGAGCTGTACCAACTTCAAAAATTAAAGTATCCATCTAGTCAGTCTCCTCTA…
Genome1	543_00004	795	-3	10013-12397	NO	YES	YES	Vip3Aa12	789	789	7-795	1-789	100	0.0	NA	NA	NA	Rank4	NA	NA	NA	NA	NA	NA	CTTAATAGAGACATCGTAAAAATGTACAATAGGACCACCATATAAATTATTCCCTTGAGAAAGCTCTATATAAAAGTTATCTTTCTCAAATTTTGTAGTGAACATTTCAGAAACATCTTTAGCACCGCTCATATATCTTTTTTCAAATAACACTTCCCTAGAATTTCTAATCCTTACATTAGCATCTCCGGACACAGAAAAATACACTCTATAAGTTGAAAAACTATCTAATTGAAGGTTTTGTTTTAGAATCCCTCGTCCTCCCTGATAAAGAGTGAGTGTATTACCGCTAATATTAGTTGATCCCGTACTCGTCCAATTATTTGTATTAATTAATTCTGGACTTAATAACTTTTCAGAAGGACTAATTTCCAAAATAATAAAGTTATCTCCCCAAGC…	LKRKMNMNKNNTKLSTRALPSFIDYFNGIYGFATGIKDIMNMIFKTDTGGDLTLDEILKNQQLLNDISGKLDGVNGSLNDLIAQGNLNTELSKEILKIANEQNQVLNDVNNKLDAINTMLRVYLPKITSMLSDVMKQNYALSLQIEYLSKQLQEISDKLDIINVNVLINSTLTEITPAYQRIKYVNEKFEELTFATETSSKVKKDGSPADILDELTELTELAKSVTKNDVDGFEFYLNTFHDVMVGNNLFGRSALKTASELITKENVKTSGSEVGNVYNFLIVLTALQAKAFLTLTTCRKLLGLADIDYTSIMNEHLNKEKEEFRVNILPTLSNTFSNPNYAKVKGSDEDAKMIVEAKPGHALIGFEISNDSITVLKVYEAKLKQNYQVDKDSLSEVIY…	TAACCCCCGCTATAATCAAAGTTTCTAATAAAGGGAATCTCATCAAAAATCCATATAGTAACCCCAACGAAAAATTAATCAAAATATAGATTGTTCCACCAATCGCGATAGAACGACCAGATTTAATTAGCTTTTTCATTGAAAATTCTAATCCTAGGTAAAATAGAAGAAAAAGTACTCCTATCCTTCCCAAGAAAGAGATTACACTTTCACTTTCTATAAATCTAAAATCGATTACACCTATTACCGGAGCGTGTGGGCCAACTAACATCCCCAGAACAATTAAAAAAGGAATAATTGAAAATTTAAGCCTTCCAGCGACTACTGCTGCAATTGCTACTAAAATTAGAGCTGTACCAACTTCAAAAATTAAAGTATCCATCTAGTCAGTCTCCTCTA…
Genome1	61_00001	730	-1	4176-6365	NO	YES	YES	Cry1Ia40	719	719	12-730	1-719	100	0.0	cry.hmm	1183	3.5e-208	Rank4	YES	YES	YES	NO	NO	NO	CATGTTACGCTCAATATGGAGTTGCTTCGCGTATTTAACTATCTCGAATAATTCTCTCTTTTCATCAAGATAGAATTCATCTGATAGAGACTCTACTAAATTTGATACCTGGTCAATATGATAATCCTTTACATCTGTTTTTAATCCTCTTGGATTCGTAGATGTAAACAGTGCAGTAACCTTCTCTTGCGCTTTTTCAAAATCATATTCTGCCTCATATGTTACTTCTACCGGAACAAATTCAATTCTATCTATATAAACTTCGTTACCTGAAGAGAAGTTCCAAGCACCTATTGTGAATGTACTTTGTACATCTAAAAAGCTAAATGGAGTGGTAAAGCCTACAGTTCTAAAGGTTTTATAGTCTAAGTCCTCTCCTCTATTCATAGTTGCTGAAAA…	KLNNSISGGINMKLKNQDKHQSFSSNAKVDKISTDSLKNETDIELQNINHEDCLKMSEYENVEPFVSASTIQTGIGIAGKILGTLGVPFAGQVASLYSFILGELWPKGKNQWEIFMEHVEEIINQKISTYARNKALTDLKGLGDALAVYHDSLESWVGNRNNTRARSVVKSQYIALELMFVQKLPSFAVSGEEVPLLPIYAQAANLHLLLLRDASIFGKEWGLSSSEISTFYNRQVERAGDYSDHCVKWYSTGLNNLRGTNAESWVRYNQFRRDMTLMVLDLVALFPSYDTQMYPIKTTAQLTREVYTDAIGTVHPHPSFTSTTWYNNNAPSFSAIEAAVVRNPHLLDFLEQVTIYSLLSRWSNTQYMNMWGGHKLEFRTIGGTLNISTQGSTNTSINP…	TGAAAGAATGGCATTCTGCGGGCTTTTCAAATCTAAAGATGGGGATAAATTTATCAGCTATAGAGTTTGAACAGAAAGATTTTGTTCAAACCATTATATATACCATAGAAGAGATAGGAGTACCTGCTAATTCGATTAATTTGGAATTAACAGAGCGAATCGCCATGGTAGATGAAAAAGAAACCTTATCAAAGTTAAAAGCATTAAAATCATTTGGTGTACATTTATCAATTGACGATTTTGGCACAGATTATTCTTCATTAGCATATCTACCTCTTTATCCAATTGATATTTTGAAAATTCCAAGAGAATTTGTTAATCGGATCGGAACTTCTACTGATGGCAGTGAAATTATACAAACCATTATCTCACTTGCTCATACTTTAAACATGAGAGTGA…
Genome1	69_00027	329	-3	10001-10987	NO	YES	NA	Zwa5B-other	322	322	8-329	1-322	99.0683229813665	0.0	NA	NA	NA	Rank4	NO	NO	NO	NO	NO	NO	GTCTTCTAATAAAACACCTATTTCCTTTTCCCTAGCCCTTTGATAGTAATAAGCAGCAATGGCTACATCAAAAATGGCCATACCCATTGGATTAAATAATATTGCTTTGTCATAAGGGAAGTTTTGCAGTGCTCCTCGGATTACAACGTCAGCAATTGATACTGTATCTTCTTTTTGTAAACCTCTTTCAAGGTGCATCCTTTCAACATCAGTTTTTTCACGACAGACTTCTTCCCAATTATCAACAACTAGGGATTTTGTATATTCTAAGATATCAGGCTTAAAATCACGAAGAGAAACATTGAGTAGTAGCGCTCCATCTTTAGGTTTCTTATCAATATAACCTTCTGCAGAAACAGTACAAGTAATAAAAATATCAGCATCATTATAGGCTTCTTC…	YRNEEAIMMYLNTKHINEMGVNWEETINVISKAVQSLDAEDFSQPIKPYLRFDDPANRIIAMPAYIGGEFKVSGIKWIASFPKNIEKGIQRAHSVTILNDAMTGKPFATLNTAMVSVIRTASVTGLMIREFAKLRDLNNVKVGIIGFGPIGQMHLKMVTALLGDKIESVYLYDINGIKDELIPEDIYSKTQKVNAYEEAYNDADIFITCTVSAEGYIDKKPKDGALLLNVSLRDFKPDILEYTKSLVVDNWEEVCREKTDVERMHLERGLQKEDTVSIADVVIRGALQNFPYDKAILFNPMGMAIFDVAIAAYYYQRAREKEIGVLLED	TCTCAATACGAACCAGTAAAAATGGTTCAGGGCGTTGAAGATACTGGACGTAATTCTTTTAGCCAAGCTAGTTTTTCAAACGTACTTCTAAGAACAGATACATCTGGAGCTACCTACAAAAGTTGGAACGGTTCAATTTCTTCCTCATTTTCTAAACACGGTACTTATGGTAACAGTTTCACAGTTTATTCTCAAGTGCCATTAAGCGCAAGTTTACGCTAAAATTGTTCTTGTATACGAATAATTTTGTGAAAAAGGTAGCTGTACTTTTGTACAGCTACCTTTTTCATATGGTGAATTTTTAATAGATATTGTATCAGACATAAGTTACATTCTTCATATTTTAACTTCTTTGAATTCAATAATACTTAATCAGCTTGTCTTATTACTTCACTTAAC…
Genome1	77_00002	1158	-3	1673-5146	YES	YES	YES	Cry9Ea9	1150	1150	9-1158	1-1150	100	0.0	cry.hmm	1183	0	Rank4	YES	YES	YES	NO	NO	NO	CTCTTGTGTTTCAATGAACTCAATGCTGTCTATATAGAAGGTACCTTCTGTTTCACTTACCTCTACCCACATATGTTCCGTCTTTGGATAGAACACCAATTCTTTTGTAATATACGAATTATCATTTACATGCGTACCATTTACATCGTAGTCACATGCATTGAATGTCAGTGTTTCTCGGTGATGAGCGCCATCTTGGATCGTAACATATCCATCTCCGTTCCCTACTTTCTTCGCTGTCACACGTAACACATATTTACAATTCGGCTGTACTCTAAATTGTTGAGAAACTTGTGCATCCCAATGGGAAAGAACTAAGAAATGCATATTGCCATCCTGCTGAACAGCTGTATCAGTTGTTGCATTCCAACTATCTAAACCACTGTTAAAGTCCCCATT…	IYSIGGKSMNRNNPNEYEIIDAPYCGCPSDDDVRYPLASDPNAAFQNMNYKEYLQTYDGDYTGSLINPNLSINPRDVLQTGINIVGRILGFLGVPFAGQLVTFYTFLLNQLWPTNDNAVWEAFMAQIEELIDQKISAQVVRNALDDLTGLHDYYEEYLAALEEWLERPNGARANLVTQRFENLHTAFVTRMPSFGTGPGSQRDAVALLTVYAQAANLHLLLLKDAEIYGARWGLQQGQINLYFNAQQERTRIYTNHCVETYNRGLEDVRGTNTESWLNYHRFRREMTLMAMDLVALFPFYNVRQYPNGANPQLTREIYTDPIVYNPPANQGICRRWGNNPYNTFSELENAFIRPPHLFERLNRLTISRNRYTAPTTNSFLDYWSGHTLQSQHANNPTTY…	TTCAAAGTAAAGCCAATTAAGACTGCAACTGCAAGATAAGGGAATATACCAAGAAGTTTCTCTCCAAATGTCGGATTAATAATAAAATAATTTCTTTTAGAAGAAGTATTCTTTGGGATTGTAGCAGCAATAGCGATGAGTAAAAGAAAGACTCTATACAAACATCTTAACATTATGACACAACGCTCTGATAAATCATCTTGTAAATAGAAATATAAGTAGTCTGTAATAGCTAATCCAGTTAATACTAGAATAAAAATATATAATTTACTCTTTGCATGAAAAATAGCAGGAAGAAATACCAGACTGACTCCAAGTAAGAAAAGTAATAAATCTATAATTGGAAAAATAAAAGAAAGAAAAACATCTCCTATTGAAAAATGAAAATTATCAAATGCA…
Genome2	35_00007	375	-1	10001-11125	NO	YES	NO	Cry78Aa1	359	332	24-354	36-357	36.144578313253	3e-58	NA	NA	NA	Rank1	NO	NO	NO	NO	YES	NO	TAGTTCACACTTTCAACTTTTGATAATTGCTTTGCATTTTCATTCAATGCTTTTTCTTCAGCATTGGGATAAGTAACTGCATGCGTTCTTGTCTTATCAGTCATCGTCCAAGGAGAATTTACGAGTGTACCATTTTTCCTTTGCACAGAATATTCTGTAGTAAGTATATATCTAGAGTACGCCATCCTATTTGAAGATGGATTCTTTATCTCGTGATCCCATGTTTCCTCTTTTAATTGTTCAGTTGTATGACTTATAGAAGCCTGTAATTGTGTTGAGTATTGAGAGGACATTCCTACTGAAAATCCTTTAAAACTAAAACCCATATCAGCACCAATACTCCAACTTACTGTTTTTGTAGCTGCTTCTTGATCCGTTACTTTTATACCTGTTTTTGAT…	RGVGKSMTFKVGMKYMFKNKNSRKYLDISGNETGNNANVQQYEYLKDAPSERFFLHPLDNNYYAMINLNSGKVIDISGNETGNNANIQQFEWLGDAPSEYWYFHREADGYYVIESKHSGKVLDISGNETGNNANVQQFEFLADAPSERFAVEEAGSVSLPSINTQPLSPVPQYETINDQLPEETERVVTAFTIVPAISVKDPHYGEDTAKQIKENPYYMVVKKQWWKKQESYVLAPGETYKYTSKTGIKVTDQEAATKTVSWSIGADMGFSFKGFSVGMSSQYSTQLQASISHTTEQLKEETWDHEIKNPSSNRMAYSRYILTTEYSVQRKNGTLVNSPWTMTDKTRTHAVTYPNAEEKALNENAKQLSKVESVN	GTAGCAAGCGATTCTCTTACTCGATTATGTAGTCAGCTTTATGCAAATACAGCTACACTTATGAGTCCAGAAGGACTTAATCAACGTTTTAACCGATGTGCGGTTTTATTTCTACAGCGTGTATTTTCCTTTTTAATTAAAAGCCAACTGAACGATTCTTCTCAAATCTCAAACCAATACATTTCTTATTTTCAGCGTATACGTATTTTAGATGCTACTATTTTTCAAGTACCCAATCATTCGACTCCTATTTATCCTGGTTCAGGAGGATGTGCACAAACAACGGGTATTAAGATTCAGCTAGAGTATGATTTACATAGTGGCAAATTCCTCAATTTTCAAATAGAACCAGGTAAAAATAATGATAAAACCTTTGGTACAGAATGTTTGGATACCTTA…
Genome2	35_00027	531	-2	10001-11593	NO	ND	YES	NA	NA	NA	NA	NA	NA	NA	cyt.hmm	525	1.4e-25	ND	NA	NA	NA	NA	NA	NA	TAGTTTGGAAGAGCGTAGAATTTCACTTTAAATGTACCGTTAGAAGTATATCCGCTAGGAGGACCTGCGATATACAAATTCTTTCTATCATCTCCTGAAGGGATCGTTAGAATAGAACCATCTCTAACATTTGACCAAATTACAGGGTCTGTACCTGATTTATCTCTTGCGATTTTAAATGACAAAGAGGTAGCACCTGCTCCTTCTAAAACAACTCGTACTTTGGCACCTGCCGCGAGATGTTCAAGTGAAAAATTATTACTTGATCTACTGGTTTGACCAGGCTGTGCCTTATAGAGTGACTCCACTTCTCTTGTTAAAGACCCTGTTACATTAGACAATTGGAATGTTTGATTATTACCACCATGGAAATTATATACTGTAACATTTGTTCCATTT…	KNVLVMIFVNITRRGNMKLISKIVMTALIVLSTFAFNLGGQFDKGFLSTSKAYGDVIKALPQNASNIELDYAPVYDYDTDGCYATAAISPDGTTNPGLSLSGSPESVCRDLNRLENSNTYSRAKLNNGWTAIMYASYFEKDQASLGPGSAGHRHDWEHTIVWVKDGQVQYVTYSAHGNWYTKPRSDVRFSGNHPKIVYHKDGGSTHAFRLANSNDEPPENYYHQWLQLPMVGWNGYPSPNIREKLMTTNFGDATLEIKDGRFEKALANAKPPINFDPYAPELEDGGTYQIVSILNNSSVVDLNQADGNVQLWQNGNANNQKWKLVYDSNKSAYQIKNIANQNLVLAWNDLNGSNNVVATSNQNKEEQYWIPTEAGNGYYYVRNKKDQNKVLDVSGYGTA…	ATGCTTATTTTCGTTTATCAAAATGTCCATTTCAAGAAAAGAAACCAGCATGTCAAAATTGCGAAATTCATTGTTATAAACCAGAAATGAAAGGTTTAGTTAAGGAAGTTATGAAAAAGAGCGGACCAAAAATGATTTTAAAACATCCATATTTCACGCTCATGCATGCTTTTGACACAATGAAGAAGTTTCCTGACTTACCAAAAAGAAAAAAGTGTAAAAAGAAAAAGTGGTTTGTCTAATAAACTAGTTTTTTTATTCCTTTTCGACTAAAGAATTATATGTGAGTTTTAAATCCTAATCGCTTAACAATATTTTCAGCTGTGCATTGCTTCTGAGTCATTTTTAAAATAAAAGTATTTCGAAAAAGTTATGCAGAAATCCCTTTCCTCAAATTTG…
Genome2	40_00028	163	+1	2557-3045	NO	YES	NA	Sip1A2-other	301	158	6-163	144-301	92.4050632911392	6e-107	NA	NA	NA	Rank3	NO	NO	NO	NO	NO	YES	AAATTAATAACTATAAGGTCTTCTAGTGTTGAATATAATATGTCTACTTCAGACACTCATGAAAAAAAGGAGAAAAGATCATTTACTGTTCCTTCAATAGAAGTCCCAGTTCCTGCCGGGAAAAAATACAAAGTTGATTATGTATTTGAAAAAGTTAAGGTTTCAGGTAAGAATAAAATTGATGTAAATCTCTACGGTGATGTTACTTATTATTACAATAATCAGCCGATGTCACCAGAACTTTTATATTCAGTACAAGGACTTGCAGCTGATAAGCAAGGATTTGAGAAAGTCATAAGAGATTCAGCTGTAGGAAACGATAGATTTGGAATTAAGACTACAGGTATTGGCCAGTTTAGCACTGAGTTTGGAACACGTCTAACTAGAACTCTTACAGAC…	KLITIRSSSVEYNMSTSDTHEKKEKRSFTVPSIEVPVPAGKKYKVDYVFEKVKVSGKNKIDVNLYGDVTYYYNNQPMSPELLYSVQGLAADKQGFEKVIRDSAVGNDRFGIKTTGIGQFSTEFGTRLTRTLTDITDSRNPVKLETKNVPVEFKTLSTDTRVIK	GTTAAGTTTTGATCAGTAAACGTCGTTCCTTGTACCGTTTGAATCAATTGTCCATCGCGTAGTACCTGATATTCTTTTACACCTACATTATCTGTAGAAGGGTTCCATTTTAGCTCTACACTGTTAGAAGCAACGTTGCTTGCATATAATCCTTGTGGTTGTGTGGGAGCTTCTGTATCTGGTTTCGGATTAACAATTTTATCTACCTTCTTCAACCCTTCTTTTGTAATCTCATACACCACATTAAATCCAAAACTTTCCTGAATGTTTTTTTCCATATTTGTAATAATAGCTCTACCCGCACCTTCTAAATGTGTAAACTCAATAAAATCCCCTACTTTTACCGGGAATTTTGCTTGCTCAGCATTTTGTTGCTTATTTCCATAAATCTCTTTGTTA…
Genome2	9_00018	1728	-3	10001-15184	NO	YES	NO	Vip1Aa2	881	482	100-574	222-632	29.4605809128631	1e-44	NA	NA	NA	Rank1	NA	NA	NA	NA	NA	NA	TATGACGTTCCCTATTCGAGTTCGATTTTCTTTTTATCGATAACAATCAAATTAGATCCGCCTACCAAGTTCGCTTTAATTGTTATTTCATTTCCTGGCTTTGGATGATTCGCATAGGGAATCTGAAATGCATCAAATCTAAATACATACCCCTTTTTCGTTTTAGCATCAGGTTCTGATTCCAATGTTTTTTGCTCTTTCATTTTCCCCTTATAATGGCTATAGTCTGGCATTGGAAATTCTTTCTCATCCAATACGACTGTATAATAATCAATCTGTGCTAAAATAGGCTCTGGCATTTGGCGTAGAGCGAATCCTTCTACCTGTTTTTGGTCATATGTGAATATCCAAGAATCTATCTGGTGTGCTTTCACAATATCTCCTGTTGACATAGAGCGT…	NGGTVGLQTAKIFQKTRCMYLILKQGQALPTFQFIYLREMKFMASKVNCNKFPKHPNCKNCKKTPGTPGTPGTPGTPTTPKKDPFKEYDKLNQKIQKILEIDSDGDGIPDALEKNGYTISEVFDQEHGYFNVMPWSETYDHNPDFYNHHPKYISNPFDKNTVGDPYTDLEKAGRSIYIEGSILPEAYHPLVAACPSVATFMEGFILKDVQDKENTSTTGQSYHTSYGFEDTKTVGNGTDLANSGKLEFGGKGVKNGKGGEQGGETSNVSGSVHLSRNLKHHTNEQQGVTTISSLQEAHQQTTESSTTIHSASAAILQGIVRYQNMGTAKISNMRPTLNFQVEERPLFTYKVPDVVAKLSPGDSYPSLDATGAIVTPGDSFQGHPSTIDTGAKKKLAEGK…	TGTATGTGCAAATCCGAATAAAAACATTAACGTAATAACATTTTCGTCTAATAAAAAAATAAGTCCCCAAACAATTGAAGTGCATCCCAATTGTTAGACCGTGTCTAACAATTGGGATGCATTTTTTATGGCTAAATTTTCTTCAAAAAAATAATCCAAGCGGTGAAACGATATTTAGATGGTTCAGGAAGTGGAAAAACAATTGCTAAATCTATAGGAGTTACTCTTAACTTACTTCGTGAGTGGATTAGACGATATGAATCTTCAGGTGAAAATGCTTTTGAAAAACGCTATACATCCTACTCTACCCAGTAAAAACTAGATGCACTTCATTATATGAATGAACAAGGGACATCTATCAGAGAAACAGCGGCACTTTTCAATATACCTTCTTATGAA…
Genome2	9_00032	492	+1	10001-11476	NO	NO	YES	NA	NA	NA	NA	NA	NA	NA	cry.hmm	1183	9e-21	Rank1	YES	NO	NO	NO	NO	NO	GAAATATTAGCTGAAAGGATGATTATATTATGGAACATACGTATGAGATACAAGAATCTATTTCACAACCATTAGGTGCTGGCGGTGGTAGTGATCCTGTTGTCGATGTGATCGAGATACTTGCAGATGAAAGTATCAGATTGCTTAACGAACATGCTTTTGATTCGACAATTGCAAAGACAATTACTTCATTGGGGGGAAAGGCGCTTAAAGACCTTTATAAGGACGCACACAAAAACGAAGTAAGCTGGAATAATACTTTTAAAAACCTAACAGTAGCGGTCACGGCACTCATTCCATATGGAGGATCGTTTGTTTCTGCAATGATTGGTGTAATATGGCCAGATGAGGTGATAGATAACGATAATCAAGCGACAAATATAATGGACCAATTTGCTG…	KDDYIMEHTYEIQESISQPLGAGGGSDPVVDVIEILADESIRLLNEHAFDSTIAKTITSLGGKALKDLYKDAHKNEVSWNNTFKNLTVAVTALIPYGGSFVSAMIGVIWPDEVIDNDNQATNIMDQFADLMNEKIENYDRQSIKVALKALQHELKLLDASLNGKSISESYYGSDSPEEHNRSRARIIHSKFKDLILQCSKEGYEEPELPLYTAVATTHILFLRCIEKHGLGPRLQFHNSSYNEFMKDLKEFPDKYIKHIKETYPQGSSKLSKEPTLVPKYYAETKGNKAFWMAVKRNTLIPQQNGKWYYLDQDGKMRTGWVKTGGFIMDDHGQLEMHQPDAYYYFSPNNIDKGQMVIGWFTDADGRTYYLTPEETQKFYKGQMVEEFVEIGKGKWFYFN…	CTAGAGAGGAGGAAAGTCAGTAGGAGAATGGGAGTGGTATCCATCAGCTTAGAGGTAATATGGCTCATGATGGGAGATGAGCGGCTTCGAGAAAGCCCCCTAATCTCTTCGATGAAACAGATACATGAATTATATACGCCACATTGGCAATGTTTTTAATATGAAAATCACTGTTTAAGCTAGTTTTTAGCACGAATGAATAGGGTATCAATTATACAGAAAAATGATGGTAGTTTTTCTGTATCCTCGTAAAAAGAATCATCAATGTCTCCTAATTGACTGTAGTATACAGAATGAGTAAGAGCTTGCAATATCTTTCAACTTTAAGTATATACACCGTTTTTTTTGAATGAATTGTTCATTATATTAAACATATTCCTAGTGATCAATAAATTTTAT…
Genome3	33_00065	531	+3	10001-11593	NO	ND	YES	NA	NA	NA	NA	NA	NA	NA	cyt.hmm	525	3.3e-25	ND	NA	NA	NA	NA	NA	NA	CTTTAAAAAAATGTTTTAGTAATGATTTTTGTTAATATAACTAGGAGGGGTAATATGAAATTAATATCAAAAATAGTAATGACCGCGTTAATAGTATTGAGTACATTTGCATTCAACTTAGGTGGACAATTTGATAAGGGTTTTCTTTCTACCTCAAAAGCATATGGGGATGTAATCAAGGCACTTCCACAAAATGCGTCAAATATAGAGTTAGATTATGCTCCTGTGTATGACTACGACACAGACGGGTGTTATGCGACTGCAGCAATTTCTCCAGATGGCACGACTAACCCTGGCCTAAGTTTGAGCGGTTCCCCGGAAAGTGTCTGTAGAGATCTTAACCGACTGGAAAATTCAAACACTTATTCTCGGGCCAAATTAAATAATGGCTGGACTGCA…	KNVLVMIFVNITRRGNMKLISKIVMTALIVLSTFAFNLGGQFDKGFLSTSKAYGDVIKALPQNASNIELDYAPVYDYDTDGCYATAAISPDGTTNPGLSLSGSPESVCRDLNRLENSNTYSRAKLNNGWTAIMYASYFEKDQASLGPGSAGHRHDWEHTIVWVKDGQVQYVTYSAHGNWYTKPRSDVRFSGNHPKIVYHKDGGSTHAFRLANSNDEPPENYYHQWLQLPMVGWNGYPSPNIREKLMTTNFGDATLEIKDGRFEKALANAKPPINFDPYAPELEDGGTYQIVSILNNSSVVDLNQADGNVQLWQNGNANNQKWKLVYDSNKSAYQIKNIANQNLVLAWNDLNGSNNVVATSNQNKEEQYWIPTEAGNGYYYVRNKKDQNKVLDVSGYGTA…	CAATTTTATTACAAATGCCATACGCTATACACCAAATAAAGAGGATATTATTATTTCTACAATAGATGAGCCAAATCGAGTCAAGATTTGTATAGAAAATAAAGGTGCTCATATTGAAGAGGATCAATTAGATAAAATTTGGGATCGTTTTTACCGAGTTGATACAGCACGTCAACGTTCACAAGGTGGAACGGGGCTTGGACTTGCTATTTCAAAAAATATTTTAGAACTTCATGAAGCTGAGTATGGGGTAAATAATACAGTCGATGGCGTATTGTTTCATTTCTATTTACCTAAAAAAGTGTAGAATCTCCTTTCTACACTTTTTTAGGTTATCTTGATAATATCTTTACCTTTTCTTTAACGTAAAGAGAATACGTTAATCCGTGTCTAAATTGT…
Genome3	40_00013	615	-3	10001-11845	NO	ND	YES	NA	NA	NA	NA	NA	NA	NA	cyt.hmm	525	7.9e-23	ND	NA	NA	NA	NA	NA	NA	TTCTTCTATTAATTTAATATAGTCTCTGTAATTTAAATTTTTGATTATTACTAGCTGTAAATGGATATAATATAACATTTGTTCCATTTTTAGTACCAGAACCAGTTACATCTAAAACCATAGAGTTTTTCTTGTTTTTTAAATAAAAATATCCATTTCCTGCATCTTCAACTATCCAATAATGCTCTTCATAGTATTGGTTAGGTGTAGCAAAAACATTGTTAGAACCTTGATAGTCATTCCAAGCTAATATTAAATTTTCATTTGTTACACTTTTAATTTGATAGGCCTTTTTATTTGAATCATATACTAACTTCCATTTTTGATGATTACCGCCGTTATTGCTCCATAAGGTAACATTATTCGTTGATCGATCCATATCTATAACGCTACTATTAT…	KIRILKKRRWDNMNKKLYKKFLLSMMIAGMATSNIVPLHTFAAEQKVHTTISQETIHNYSLGPEGFQDVLAPAMSNVLVMDSYAKTIRNQQETDLSGISSLNSYLRANMLKHQDDAKKNATYWLENLKPRIMNTNQNIVDYNDTFQTHYSILLAAIDQKDTEKLKTELEKLYQSILTNKSEVNELLEQLKTFRNKMTADTQNFKQDTNQLTTILASTTAGIPYLEQRINGYNESIKKSNDQIIAGSVLCATLITCIIGGPLIATAKSNIASAEREIEILKAQISGAQTEIAIITDAKDKTTNMAETINTAINSIQKMSNSWDTVAAKYNNLVKNITFITPEEFAFIKADLNTAKDSWQDLKNYADKLYESVKIAEKEEQDLMDRLRPSSVQYFYKPIHN…	GGTTTAGTAACAGGTAATCTGGAGGCTGGTATTGTTCTTGGAGGTACCCTTCAAATGATTGCACTTGGATGGGCAAATATTGGGGCAGCCGTAGCACCAGATGCTGCATTGGCATCAGTTGCATCAGCAATCATTTTAGTATTAGGCGGACAAGGTGTTAGCGGTGTTGCATCAGCAATCGCAGTAGCAGTACCACTTGCAGTGGCAGGACTTTTCTTAACAATGATTGTTCGTACACTTGCTGTTCCTATCGTACACATGATGGATACGGCAGCTGAAGAAGGAAATATAAAAAAAATTGAAGTGTTACACATTGCTGCGGTGTGTTTACAAGGTATCCGAATTGCGATTCCTGCTGGAGCACTTTTATTTATCCCTGCACAAAGCGTTCAAGGATTC…
Genome4	10_00038	678	+1	10001-12034	NO	YES	YES	Cry2Ab35	633	633	46-678	1-633	100	0.0	cry.hmm	1183	4.5e-56	Rank4	YES	NO	YES	YES	NO	NO	TTAATTAATAATTATAATCAAAGTTAGAGTTGTAATTGTGGTTGTAAATAAGCACTTTCTTAAAAATATTCGTTATTATCAGGCTAATTTAGTATCTTTAATTTTAATATATTACTTAATATTTAAGGAGGAATTTTATATGAATAGTGTATTGAATAGCGGAAGAACTACTATTTGTGATGCGTATAATGTAGCGGCTCATGATCCATTTAGTTTTCAACACAAATCATTAGATACCGTACAAAAGGAATGGACGGAGTGGAAAAAAAATAATCATAGTTTATACCTAGATCCTATTGTTGGAACTGTGGCTAGTTTTCTGTTAAAGAAAGTGGGGAGTCTTGTTGGAAAAAGGATACTAAGTGAGTTACGGAATTTAATATTTCCTAGTGGTAGTAC…	LIIIIKVRVVIVVVNKHFLKNIRYYQANLVSLILIYYLIFKEEFYMNSVLNSGRTTICDAYNVAAHDPFSFQHKSLDTVQKEWTEWKKNNHSLYLDPIVGTVASFLLKKVGSLVGKRILSELRNLIFPSGSTNLMQDILRETEKFLNQRLNTDTLARVNAELTGLQANVEEFNRQVDNFLNPNRNAVPLSITSSVNTMQQLFLNRLPQFQMQGYQLLLLPLFAQAANLHLSFIRDVILNADEWGISAATLRTYRDYLKNYTRDYSNYCINTYQSAFKGLNTRLHDMLEFRTYMFLNVFEYVSIWSLFKYQSLLVSSGANLYASGSGPQQTQSFTSQDWPFLYSLFQVNSNYVLNGFSGARLSNTFPNIVGLPGSTTTHALLAARVNYSGGISSGDIGAS…	TTTATTAATTAAATCCAGAAAAAAATATCAGAATAGAAAATGCTTTAAGGCCTATTTGCAGTTGAATATTTATGGTATGAATATTGCCGTATTTCTTAGTATGCTAAAAATACAAGCCTGTAAATCACTTTGTTATGACTGTAAAGTAAAAGAAGGATATTGAACTATTTTATTATTTATAAGGTATTATATATACTTTGAGATTCAGAAGGTTTGAATAAGTTACGCTTTATATGCCGATATTTTGGTTCAACTAGAGTATCAAATGTGGAATATTTCTTTGCTATATAAAACCTTTACTTCTTAATCTTATATAAGCACAAAGTAAAACATAAGGGGATTTTTGAAAAAAGAGTATTATGGTCTAGTATAAAACTTGTATTTTAGAACTTTAAATAT…
Genome4	10_00070	795	+3	10001-12385	NO	YES	YES	Vip3Aa12	789	789	7-795	1-789	100	0.0	NA	NA	NA	Rank4	NA	NA	NA	NA	NA	NA	ATAGCTGAAAAGGAAGATGAACATGAACAAGAATAATACTAAATTAAGCACAAGAGCCTTACCAAGTTTTATTGATTATTTTAATGGCATTTATGGATTTGCCACTGGTATCAAAGACATTATGAACATGATTTTTAAAACGGATACAGGTGGTGATCTAACCCTAGACGAAATTTTAAAGAATCAGCAGTTACTAAATGATATTTCTGGTAAATTGGATGGGGTGAATGGAAGCTTAAATGATCTTATCGCACAGGGAAACTTAAATACAGAATTATCTAAGGAAATATTAAAAATTGCAAATGAACAAAATCAAGTTTTAAATGATGTTAATAACAAACTCGATGCGATAAATACGATGCTTCGGGTATATCTACCTAAAATTACCTCTATGTTGAG…	LKRKMNMNKNNTKLSTRALPSFIDYFNGIYGFATGIKDIMNMIFKTDTGGDLTLDEILKNQQLLNDISGKLDGVNGSLNDLIAQGNLNTELSKEILKIANEQNQVLNDVNNKLDAINTMLRVYLPKITSMLSDVMKQNYALSLQIEYLSKQLQEISDKLDIINVNVLINSTLTEITPAYQRIKYVNEKFEELTFATETSSKVKKDGSPADILDELTELTELAKSVTKNDVDGFEFYLNTFHDVMVGNNLFGRSALKTASELITKENVKTSGSEVGNVYNFLIVLTALQAKAFLTLTTCRKLLGLADIDYTSIMNEHLNKEKEEFRVNILPTLSNTFSNPNYAKVKGSDEDAKMIVEAKPGHALIGFEISNDSITVLKVYEAKLKQNYQVDKDSLSEVIY…	ATAGGAATTTTAGCTGCACCAATAAGTAGTAGTAAAATACATGTAAGGCCAGTCAAAAAGGTGTCATTTAAGGCTATTATTCCTGAAAAACATCCTCTTGCGCTCAAACAATCAATTTATATTCATGATTTGCAAAATGAACCTTTTATTATGGCAACTAGATCAGCGGCGCCATTTTATTATGATACGTTTATGAACCTGTTTCAAAATGTTGGTTTCGCACCGAAAATAACCGTCCAGGCAAATGATCTACAAACGGTTTCAGCATTAGTCGCAAATGGGATGGGGGTAGCATTATTACCTTCATCAATTAATCCATTAAATGGATTAATACAACGGAAAGTTGAGGATATAAATACTGAAATTGAGGCGTCACTTGCTTGGCGAAAAGACAATAAA…
Genome4	13_00020	533	-2	10001-11599	NO	ND	YES	NA	NA	NA	NA	NA	NA	NA	cyt.hmm	525	1.1e-23	ND	NA	NA	NA	NA	NA	NA	TTATTAGGAAATGTGGCTGCGGTCCAGAACAGCTATCCTTTCACTAGGCTTATATAAAAGAAACCGAAGTCATGGCTCAGACTTCGGTTTTTAGCTGTACTTAACCTCACCTTTTTATCTCTTAACAAAACTTTGCAACAGAACACTATATTTCCTATTAATATAGTTAATCCAATCGAGCAAGCCGAAATAAATTTTTGAAGTATGCATACTCATTTTCTAATTAGATTAATATAAAAGGAATAGAAACTTTATAATATTTTTTAGTTTGGAAGAGCGTAGAATTTCACTTTAAATGTACCGTTAGAAGTATATCCGCTAGGAGGACCTGAGATATACAAATTCTTTCTATTATCTCCTGAAGGGATCGTTAGAATAGAACCATCTCTAACAGCTGAC…	KMFLVMIFIHITRRSNMKLISKIVMTALIVLSTFAFNLGGELDKSFLSIPKAYGDVIKALPQNASKIELDYAPVYDYDTDGCYATAAISPDGTTNPGLSLGGSPESVCRDVNRLENSNTYSRAKSNNGWTAIMYASYFEKDQSTSGPAASGHRHDWEHTIVWIKDGQVQYVTYSAHGNWYTKPRSDVKFSGSHPKIVYHKDGLSTHAFRLANSNDEPPENYKHQWLHLPMVGWNGYPSLAIREKLMTTNFGSATLEIKDGRFEEALDSAKPSNANDFNPYAPELEDGGAYQIVSTLNNSSVVDLNQADGNVLLWQNRNANNQKWKLVYDSNKNAYQFKSVTNENLVLAWNDLNGSNNVVATSNQNKEEQYWIPTEAGNGYYYVRNKKDQNKVLDVSGYG…	AAAAATGTGCATAGCAAAATAAGCTATATATACACTAATCGGCTCAAAAAAGCCCTTTCATAAATAAAACAAGACGCAACTTGCTTCTACAACTCAACCACAACACAATAAGGTGTGGGAATAAACGGAATCAATTAAACAATAAATATAATTCCATATTAATGAATTCATACAAAAATTTCAATAATTTTATGTTTTCTTAAGATATCCCGCTCATTTTTTTAAAATTCATATGCTTTATCACTACCTTGTTTTCTTCATCAAATGATATAACTCCCTCCACGATAATATTTAATTTAATATTGAAATTCTCTAAAACTCGATGTATTATATTTTTGTGTTTTTCTCAGTTCCCAAGCCGAGAATACATCATCACTTCTGAAAGGACCCGAACTCCAG…
Genome4	18_00004	640	-2	10134-12053	YES	YES	YES	Cry2Aa10	633	633	8-640	1-633	100	0.0	cry.hmm	1183	5.4e-61	Rank4	YES	NO	YES	YES	NO	NO	TAATAAAGTGGTGGAAGATTAGTTGGCACAAACATAATATTCATGAGATCAAATGGAGTACCGGAGTTTAATGTCACATTTATATCTAGCGTTACATTAGTATTATCACTTGCTACTATATTACCGATATTAATATCTGAAAAACGAGCTCCATTATCATTAACTCCATCGTTATTTGTAGTGGTATTAACATTTGAAACAGTATAAACTCTACCGTTTATAGTAACTCGAATAGTTGAATTTCCTATTGAAGATACTCTTAAATAAAGATTGTAACTATTTCCATTCCCTCTAAGCGTATAACGAGCTGTCGTGTTGCTTTGTTCAAATCTTAAGGAATCACCTTGATTTCCAAATTTTTCAGAAATAAATGTTCGAGTTTGATTATTCACTTGAGTG…	IFKEEFYMNNVLNSGRTTICDAYNVVAHDPFSFEHKSLDTIQKEWMEWKRTDHSLYVAPVVGTVSSFLLKKVGSLIGKRILSELWGIIFPSGSTNLMQDILRETEQFLNQRLNTDTLARVNAELIGLQANIREFNQQVDNFLNPTQNPVPLSITSSVNTMQQLFLNRLPQFQIQGYQLLLLPLFAQAANMHLSFIRDVILNADEWGISAATLRTYRDYLRNYTRDYSNYCINTYQTAFRGLNTRLHDMLEFRTYMFLNVFEYVSIWSLFKYQSLMVSSGANLYASGSGPQQTQSFTAQNWPFLYSLFQVNSNYILSGISGTRLSITFPNIGGLPGSTTTHSLNSARVNYSGGVSSGLIGATNLNHNFNCSTVLPPLSTPFVRSWLDSGTDREGVATSTN…	GCCAGATTTCAACCTTAAGAGTAAATATTACTGCACCATTATCACAAAGATATCGGGTAAGAATTCGCTACGCTTCTACNGCAGTTCAAAATTATCAAGTTCCTCTTTTATCAGTATATGTTCAAGCTGCAAATTTACATTTATCAGTTTTGAGAGATGTTTCAGTGTTTGGACAAAGGTGGGGATTTGATGCCGCGACTATCAATAGTCGTTATAATGATTTAACTAGGCTTATTGGCAACTATACAGATTATGCTGTGCGCTGGTACAATACGGGATTAGAGCGTGTATGGGGACCGGATTCTAGAGATTGGGTAAGGTATAATCAATTTAGAAGAGAGCTAACACTTACTGTATTAGATATCGTTGCTCTATTCTCAAATTATGATAGTCGAAGGT…
Genome4	18_00013	730	+1	2719-4908	YES	YES	YES	Cry1Ia40	719	719	12-730	1-719	100	0.0	cry.hmm	1183	1.8e-208	Rank4	YES	YES	YES	NO	NO	NO	GAAAATTAAATAATAGTATAAGTGGAGGGATTAATATGAAACTAAAGAATCAAGATAAGCATCAAAGTTTTTCTAGCAATGCGAAAGTAGATAAAATCTCTACGGATTCACTAAAAAATGAAACAGATATAGAATTACAAAACATTAATCATGAAGATTGTTTGAAAATGTCTGAGTATGAAAATGTAGAGCCGTTTGTTAGTGCATCAACAATTCAAACAGGTATTGGTATTGCGGGTAAAATACTTGGTACCCTAGGCGTTCCTTTTGCAGGACAAGTAGCTAGTCTTTATAGTTTTATCTTAGGTGAGCTATGGCCTAAGGGGAAAAATCAATGGGAAATCTTTATGGAACATGTAGAAGAGATTATTAATCAAAAAATATCAACTTATGCAAGAA…	KLNNSISGGINMKLKNQDKHQSFSSNAKVDKISTDSLKNETDIELQNINHEDCLKMSEYENVEPFVSASTIQTGIGIAGKILGTLGVPFAGQVASLYSFILGELWPKGKNQWEIFMEHVEEIINQKISTYARNKALTDLKGLGDALAVYHDSLESWVGNRNNTRARSVVKSQYIALELMFVQKLPSFAVSGEEVPLLPIYAQAANLHLLLLRDASIFGKEWGLSSSEISTFYNRQVERAGDYSDHCVKWYSTGLNNLRGTNAESWVRYNQFRRDMTLMVLDLVALFPSYDTQMYPIKTTAQLTREVYTDAIGTVHPHPSFTSTTWYNNNAPSFSAIEAAVVRNPHLLDFLEQVTIYSLLSRWSNTQYMNMWGGHKLEFRTIGGTLNISTQGSTNTSINP…	GCCAGATTTCAACCTTAAGAGTAAATATTACTGCACCATTATCACAAAGATATCGGGTAAGAATTCGCTACGCTTCTACNGCAGTTCAAAATTATCAAGTTCCTCTTTTATCAGTATATGTTCAAGCTGCAAATTTACATTTATCAGTTTTGAGAGATGTTTCAGTGTTTGGACAAAGGTGGGGATTTGATGCCGCGACTATCAATAGTCGTTATAATGATTTAACTAGGCTTATTGGCAACTATACAGATTATGCTGTGCGCTGGTACAATACGGGATTAGAGCGTGTATGGGGACCGGATTCTAGAGATTGGGTAAGGTATAATCAATTTAGAAGAGAGCTAACACTTACTGTATTAGATATCGTTGCTCTATTCTCAAATTATGATAGTCGAAGGT…
Genome4	18_00015	747	+2	2-2242	NO	YES	YES	Cry1Aa21	1176	489	259-747	688-1176	100	0.0	cry.hmm	1183	4e-219	Rank4	YES	YES	NO	NO	NO	NO	CCAGATTTCAACCTTAAGAGTAAATATTACTGCACCATTATCACAAAGATATCGGGTAAGAATTCGCTACGCTTCTACNGCAGTTCAAAATTATCAAGTTCCTCTTTTATCAGTATATGTTCAAGCTGCAAATTTACATTTATCAGTTTTGAGAGATGTTTCAGTGTTTGGACAAAGGTGGGGATTTGATGCCGCGACTATCAATAGTCGTTATAATGATTTAACTAGGCTTATTGGCAACTATACAGATTATGCTGTGCGCTGGTACAATACGGGATTAGAGCGTGTATGGGGACCGGATTCTAGAGATTGGGTAAGGTATAATCAATTTAGAAGAGAGCTAACACTTACTGTATTAGATATCGTTGCTCTATTCTCAAATTATGATAGTCGAAGGTA…	PDFNLKSKYYCTIITKISGKNSLRFYAVQNYQVPLLSVYVQAANLHLSVLRDVSVFGQRWGFDAATINSRYNDLTRLIGNYTDYAVRWYNTGLERVWGPDSRDWVRYNQFRRELTLTVLDIVALFSNYDSRRYPIRTVSQLTREIYTNPVLENFDGSFRGMAQRIEQNIRQPHLMDILNSITIYTDVHRGFNYWSGHQITASPVGFSGPEFAFPLFGNAGNAAPPVLVSLTGLGIFRTLSSPLYRRIILGSGPNNQELFRGINRQLDRGWRGSTDITIQGGDDVFKENYVTLLGTFDECYPTYLYQKIDESKLKAYTRYQLRGYIEDSQDLEIYLIRYNAKHETVNVPGTGSLWPLSAQSPIGKCGEPNRCAPHLEWNPDLDCSCRDGEKCAHHSHHFS…	GCCAGATTTCAACCTTAAGAGTAAATATTACTGCACCATTATCACAAAGATATCGGGTAAGAATTCGCTACGCTTCTACNGCAGTTCAAAATTATCAAGTTCCTCTTTTATCAGTATATGTTCAAGCTGCAAATTTACATTTATCAGTTTTGAGAGATGTTTCAGTGTTTGGACAAAGGTGGGGATTTGATGCCGCGACTATCAATAGTCGTTATAATGATTTAACTAGGCTTATTGGCAACTATACAGATTATGCTGTGCGCTGGTACAATACGGGATTAGAGCGTGTATGGGGACCGGATTCTAGAGATTGGGTAAGGTATAATCAATTTAGAAGAGAGCTAACACTTACTGTATTAGATATCGTTGCTCTATTCTCAAATTATGATAGTCGAAGGT…
Genome4	44_00132	193	+1	10001-10579	NO	YES	YES	Cry1Ab5	1155	177	17-193	979-1155	100	6e-122	cry.hmm	1183	3.1e-56	Rank4	NO	NO	NO	NO	NO	NO	ACGCNTGGAACGTGAAAGGGCATGTAGATGTAGAAGAACAAAACAACCANCGTTCGGTCCTTGTTGTTCCGGAATGGGAAGCAGAAGTGTCACAAGAAGTTCGTGTCTGTCCGGGTCGTGGCTATATCCTTCGTGTCACAGCGTACAAGGAGGGATATGGAGAAGGTTGCGTAACCATTCATGAGATCGAGAACAATACAGACGAACTGAAGTTTAGCAACTGTGTAGAAGAGGAAGTATATCCAAACAACACGGTAACGTGTAATGATTATACTGCGACTCAAGAAGAATATGAGGGTACGTACACTTCTCGTAATCGAGGATATGACGGAGCCTATGAAAGCAATTCTTCTGTACCAGCTGATTATGCATCAGCCTATGAAGAAAAAGCATATACAG…	TLERERACRCRRTKQPRSVLVVPEWEAEVSQEVRVCPGRGYILRVTAYKEGYGEGCVTIHEIENNTDELKFSNCVEEEVYPNNTVTCNDYTATQEEYEGTYTSRNRGYDGAYESNSSVPADYASAYEEKAYTDGRRDNPCESNRGYGDYTPLPAGYVTKELEYFPETDKVWIEIGETEGTFIVDSVELLLMEE	GAGATTAATAAATTAATGTGTGTACTAGAAACTATTGAAGATCCAGGAGTTGCCTTCTTCCACACTGATTTTACTTCTTCGAAGTTAGATAATACAAAAGATAATTTAGATCGCTTAAAAATTTACGAGCATAACACTGGAAGACCTGATGGTTTACTAACTAATAAAGAGTGGGACATTTTAGAAGGACTAGGTAAAGGGTATTCTAATCAACAATTAACGGAAACATTTGAACTAAGTGATAAAACAATAAAAAATCATGTTTCAAGTATACTAAAAAAATTAGAAGTAAAAGATAGACTTAATGCCGTTTTAAAAGCATTAAAAAAAGGTTGGATTAAAATAGATTAAGTGGATTAGGGGAATTAATCCCCCCCCTCTAAAATTTTTAATTGGTTA…
Genome4	4_00074	329	-3	10001-10987	NO	YES	NA	Zwa5B-other	322	322	8-329	1-322	100	0.0	NA	NA	NA	Rank4	NO	NO	NO	NO	NO	NO	TAACAGATAATTACCATCACTAAGCTCAGATACTAAGGGAGGATTCCGTAAAACACCTTCGCTTTCCATTACACGACAAATTTGTTCCAATCTTTTGTGTTCATATGATTCATGAAAGCGAATTTGCTTGGGATGTAAGAGATCTAAGGCCGAAATAATTTCACTCATAAAAACAGCTCCTCAAATAATTACATAAATTCTAAGCTTATCAAATAACTAATTTTCTATAATGATTAGTCGTGTTTACCGATATTTAGCAGCTATTAGACAATTATTTCAAACTACGTTTAATAATTTTACTAGTCTTCTAATAAAACACCTATTTCCTTTTCCCTAGCCCTTTGATAGTAATAAGCAGCAATGGCTACATCAAAAATGGCCATACCCATTGGATTAAAT…	YRNEEAIMMYLNTKHINEMGVNWEETINVISKAVKSLDLDDFSQPIKPYLRFDDPANRIIAMPAYIGGEFKVSGIKWIASFPKNIEKGIQRAHSVTILNDAMTGKPFATLNTAMVSVIRTASVTGLMIREFAKLRDLNNVKVGIIGFGPIGQMHLKMVTALLGDKIESVYLYDINGIKDELIPEDIYSKTQKVNAYEEAYNDADIFITCTVSAEGYIDKKPKDGALLLNVSLRDFKPDILEYTKSLVVDNWEEVCREKTDVERMHLERGLQKEDTVSIADVVIRGALQNFPYDKAILFNPMGMAIFDVAIAAYYYQRAREKEIGVLLED	TTTCATTTTCCTCAATAAAAATATGCTTAAATTCCTCTGTATAAGTGATACCTTTCTGACTTACAGATTTTACGTATAGGTTATTTGATAGAATTTGAATTTCTCTTTCTGTAAATAGTTTTTTTGTCATTTTCAACATTCTCCGATCCCAATTTTCCTTTTATTATACAAGAAATACCCTATAGAATAGACTTTTTTCAAGTGTCTATTCTATAGGGTACATTTTAATTGGCTTGGGTGTCTTTTTTTATAAAAATTATTTACCATACAAATAGCCCAACGAGCAAGCACTTAATAAAGAAACAGCCATCCCGCTAACAAGAAGCTTCCAAACATNTTCCTTTTTCATTTTCCTCAATAAAAATATGCTTAAATTCCTCTGTATAAGTGATACCTTTC…
